# Comparative genomics of *Chlamydomonas*

**DOI:** 10.1101/2020.06.13.149070

**Authors:** Rory J. Craig, Ahmed R. Hasan, Rob W. Ness, Peter D. Keightley

## Abstract

Despite its fundamental role as a model organism in plant sciences, the green alga *Chlamydomonas reinhardtii* entirely lacks genomic resources for any closely related species, obstructing its development as a study system in several fields. We present highly contiguous and well-annotated genome assemblies for the two closest known relatives of the species, *Chlamydomonas incerta* and *Chlamydomonas schloesseri*, and a third more distantly related species, *Edaphochlamys debaryana*. We find the three *Chlamydomonas* genomes to be highly syntenous with similar gene contents, although the 129.2 Mb *C. incerta* and 130.2 Mb *C. schloesseri* assemblies are more repeat-rich than the 111.1 Mb *C. reinhardtii* genome. We identify the major centromeric repeat in *C. reinhardtii* as an L1 LINE transposable element homologous to Zepp (the centromeric repeat in *Coccomyxa subellipsoidea*) and infer that centromere locations and structure are likely conserved in *C. incerta* and *C. schloesseri*. We report extensive rearrangements, but limited gene turnover, between the minus mating-type loci of the *Chlamydomonas* species, potentially representing the early stages of mating-type haplotype reformation. We produce an 8-species whole-genome alignment of unicellular and multicellular volvocine algae and identify evolutionarily conserved elements in the *C. reinhardtii* genome. We find that short introns (<~100 bp) are extensively overlapped by conserved elements, and likely represent an important functional class of regulatory sequence in *C. reinhardtii*. In summary, these novel resources enable comparative genomics analyses to be performed for *C. reinhardtii*, significantly developing the analytical toolkit for this important model system.
