## Supplementary material for "Comparative genomics of *Chlamydomonas*": All supplementary files: file_S13.tsv

Cinc_contig	Cinc_gene_start	Cinc_block_start	Cinc_gene_end	Cinc_block_end	Cinc_gene_number	Crei_chr	Crei_gene_start	Crei_block_start	Crei_gene_end	Crei_block_end	Crei_gene_number	number_RBH_anchros
C0101	g13735.t1	8317	g13758.t1	167736	23	chromosome_1	Cre01.g000050	24026	Cre01.g001150	151966	22	22
C0069	g17122.t1	4776	g17178.t1	483650	57	chromosome_1	Cre01.g001250	166882	Cre01.g003500	626077	53	50
C0084	g13695.t1	18616	g13730.t1	342523	36	chromosome_1	Cre01.g003516	644746	Cre01.g005150	941885	36	33
C0106	g14048.t1	36827	g14066.t1	134340	19	chromosome_1	Cre01.g005200	943056	Cre01.g006150	1061757	20	17
C0096	g14007.t1	12467	g14030.t1	179400	23	chromosome_1	Cre01.g006800	1355519	Cre01.g007737	1508629	21	20
C0235	g2034.t1	17325	g2036.t1	31206	3	chromosome_1	Cre01.g007774	1508635	Cre01.g007850	1522685	3	3
C0002	g6099.t1	2	g6302.t1	1464466	198	chromosome_1	Cre01.g007901	1522808	Cre01.g016600	2811543	188	170
C0002	g6301.t1	1457006	g6356.t1	1813267	55	chromosome_1	Cre01.g016750	2818212	Cre01.g019850	3177655	57	60
C0002	g6358.t1	1816168	g6365.t1	1882446	8	chromosome_1	Cre01.g019900	3177710	Cre01.g020264	3242578	9	8
C0002	g6366.t1	1882827	g6370.t1	1899987	5	chromosome_1	Cre01.g020350	3250067	Cre01.g020575	3264480	5	5
C0002	g6371.t1	1902328	g6647.t1	3644094	261	chromosome_1	Cre01.g020575	3263123	Cre01.g032850	4760123	257	249
C0002	g6648.t1	3644291	g6782.t1	4438188	135	chromosome_1	Cre01.g033000	4770114	Cre01.g039600	5581795	135	125
C0002	g6785.t1	4441325	g6800.t1	4539638	16	chromosome_1	Cre01.g039650	5584747	Cre01.g040400	5675438	17	16
C0002	g6801.t1	4539672	g6804.t1	4560468	4	chromosome_1	Cre01.g040450	5676133	Cre01.g040600	5704930	6	4
C0002	g6805.t1	4560905	g6839.t1	4857396	32	chromosome_1	Cre01.g040850	5720958	Cre01.g042502	6004186	37	30
C0064	g9824.t1	15867	g9907.t1	558736	80	chromosome_1	Cre01.g042550	6004862	Cre01.g047200	6591137	87	83
C0056	g14910.t1	53547	g15001.t1	633395	85	chromosome_1	Cre01.g047229	6593956	Cre01.g051625	7143951	93	84
C0063	g14824.t1	30537	g14885.t1	512422	62	chromosome_1	Cre01.g051700	7192701	Cre01.g054700	7580363	59	50
C0068	g4327.t1	249587	g4369.t1	501189	43	chromosome_1	Cre01.g054800	7585526	Cre01.g058886	7852952	44	35
C0068	g4299.t1	66337	g4325.t1	241816	27	chromosome_1	Cre01.g061077	7874571	Cre01.g071662	8025667	29	25
C0001	g12254.t1	4335136	g12549.t1	6340696	286	chromosome_10	Cre10.g417550	17526	Cre10.g430950	1801782	287	255
C0020	g13348.t1	1188592	g13420.t1	1688896	72	chromosome_10	Cre10.g431150	1829382	Cre10.g434900	2343564	74	70
C0020	g13163.t1	44217	g13347.t1	1188545	184	chromosome_10	Cre10.g435250	2374225	Cre10.g445150	3513903	197	180
C0035	g2918.t1	444247	g3036.t1	1218263	117	chromosome_10	Cre10.g445600	3625181	Cre10.g451450	4398715	124	106
C0023	g16473.t1	191617	g16515.t1	465220	42	chromosome_10	Cre10.g451700	4471526	Cre10.g453700	4732559	40	35
C0023	g16460.t1	111606	g16471.t1	182246	10	chromosome_10	Cre10.g453807	4789198	Cre10.g454150	4839817	7	7
C0023	g16452.t1	58337	g16459.t1	110330	8	chromosome_10	Cre10.g454200	4841152	Cre10.g454600	4892266	9	8
C0023	g16446.t1	27247	g16449.t1	44240	4	chromosome_10	Cre10.g454650	4892490	Cre10.g454800	4910177	4	4
C0019	g5740.t2	3456	g5889.t1	1102733	142	chromosome_10	Cre10.g454900	4919397	Cre10.g462400	5976144	159	130
C0019	g5890.t1	1102826	g5900.t1	1167534	11	chromosome_10	Cre10.g462450	5976167	Cre10.g463100	6038837	13	10
C0019	g5900.t1	1165640	g5985.t1	1740988	83	chromosome_10	Cre10.g463100	6036436	Cre10.g467200	6569587	86	73
C0022	g12573.t1	24847	g12592.t1	157650	20	chromosome_11	Cre11.g467524	30440	Cre11.g467547	172901	23	21
C0022	g12599.t1	193631	g12607.t1	268461	8	chromosome_11	Cre11.g467552	213053	Cre11.g467557	261710	6	6
C0022	g12609.t1	277057	g12638.t1	437160	30	chromosome_11	Cre11.g467559	272703	Cre11.g467594	474946	36	34
C0022	g12637.t1	433356	g12645.t1	487007	9	chromosome_11	Cre11.g467594	473142	Cre11.g467601	522587	7	10
C0022	g12642.t1	478057	g12755.t1	1460066	106	chromosome_11	Cre11.g467599	518778	Cre11.g467712	1333013	106	97
C0041	g16786.t1	126468	g16824.t1	397230	39	chromosome_11	Cre11.g467719	1373371	Cre11.g467759	1587391	37	30
C0031	g12855.t1	44416	g12913.t1	418406	57	chromosome_11	Cre11.g467760	1587722	Cre11.g468359	1970333	62	47
C0022	g12756.t1	1460636	g12791.t1	1677326	36	chromosome_11	Cre11.g468362	1974304	Cre11.g469800	2185692	36	40
C0073	g9647.t1	218216	g9680.t1	435610	34	chromosome_11	Cre11.g474750	2386331	Cre11.g476250	2578264	34	30
C0073	g9620.t1	6407	g9641.t1	167826	22	chromosome_11	Cre11.g476376	2612475	Cre11.g477200	2763754	18	17
C0072	g3770.t1	82594	g3788.t1	255915	18	chromosome_11	Cre11.g477250	2764425	Cre11.g478050	2932076	18	15
C0072	g3789.t1	256307	g3793.t1	298910	5	chromosome_11	Cre11.g478100	2932083	Cre11.g478184	2973986	4	4
C0072	g3794.t1	298917	g3811.t1	412130	17	chromosome_11	Cre11.g478240	2975569	Cre11.g479200	3135607	20	17
C0044	g2497.t1	722628	g2512.t1	880981	16	chromosome_11	Cre11.g479250	3135613	Cre11.g479750	3252317	12	11
C0044	g2461.t1	480507	g2494.t1	716457	32	chromosome_11	Cre11.g479800	3252606	Cre11.g481250	3493073	37	29
C0044	g2405.t1	33277	g2458.t1	464224	50	chromosome_11	Cre11.g481400	3523975	Cre11.g483400	3801990	44	36
C0040	g4805.t1	15185	g4850.t1	295880	44	chromosome_12	Cre12.g483476	4266	Cre12.g485600	300070	50	41
C0040	g4883.t2	551830	g4934.t1	914939	52	chromosome_12	Cre12.g494650	320250	Cre12.g492151	647458	54	46
C0040	g4851.t1	297677	g4881.t1	538320	31	chromosome_12	Cre12.g494750	693833	Cre12.g495951	825594	26	24
C0040	g4935.t1	914986	g4955.t1	1043985	21	chromosome_12	Cre12.g491600	996290	Cre12.g490350	1126807	24	19
C0001	g12031.t1	3024615	g12249.t1	4314470	216	chromosome_12	Cre12.g490250	1131142	Cre12.g507002	2431299	227	200
C0001	g11878.t1	2242023	g12030.t1	3024548	147	chromosome_12	Cre12.g506900	2450099	Cre12.g499250	3181483	159	136
C0001	g11730.t1	1401917	g11877.t1	2241502	146	chromosome_12	Cre12.g499100	3194669	Cre12.g517800	4088377	162	151
C0008	g17217.t1	297466	g17336.t1	986194	114	chromosome_12	Cre12.g517850	4088426	Cre12.g523600	4722166	119	109
C0008	g17337.t1	986241	g17349.t1	1050184	12	chromosome_12	Cre12.g523650	4722169	Cre12.g524100	4782556	12	12
C0008	g17350.t1	1050421	g17382.t1	1251224	33	chromosome_12	Cre12.g524150	4782579	Cre12.g525700	4951635	31	28
C0008	g17383.t1	1251277	g17443.t1	1542160	59	chromosome_12	Cre12.g526700	5085893	Cre12.g529700	5376919	64	57
C0009	g4621.t1	1510756	g4742.t1	2355373	117	chromosome_12	Cre12.g529850	5385606	Cre12.g535400	6066935	121	106
C0009	g4755.t1	2468643	g4787.t1	2682496	33	chromosome_12	Cre12.g535450	6067066	Cre12.g537250	6320778	41	32
C0093	g6046.t1	17177	g6082.t1	224282	37	chromosome_12	Cre12.g537400	6344127	Cre12.g539100	6553976	39	34
C0027	g7188.t1	27366	g7222.t1	204876	35	chromosome_12	Cre12.g561550	6806573	Cre12.g559750	7017935	38	34
C0070	g3735.t1	331196	g3739.t1	360750	5	chromosome_12	Cre12.g559700	7018990	Cre12.g559550	7066315	3	5
C0027	g7223.t2	206177	g7233.t1	280610	11	chromosome_12	Cre12.g559555	7068130	Cre12.g559050	7139977	10	10
C0027	g7234.t1	280717	g7384.t1	1188125	146	chromosome_12	Cre12.g558950	7151838	Cre12.g551600	8091856	150	132
C0027	g7394.t1	1252196	g7417.t1	1375910	24	chromosome_12	Cre12.g551550	8092696	Cre12.g550550	8216757	23	21
C0018	g10150.t1	1587797	g10196.t1	1849366	39	chromosome_12	Cre12.g550450	8227616	Cre12.g548450	8438905	41	32
C0027	g7390.t1	1226262	g7393.t1	1243901	4	chromosome_12	Cre12.g548400	8441637	Cre12.g548200	8460473	6	4
C0018	g9974.t1	469256	g10147.t1	1571386	168	chromosome_12	Cre12.g548100	8469284	Cre12.g539750	9439760	180	154
C0018	g9918.t1	27057	g9964.t2	313190	47	chromosome_12	Cre12.g540076	9483648	Cre12.g557928	9725337	43	39
C0070	g3740.t1	368736	g3746.t1	405010	7	chromosome_13	Cre13.g561800	10080	Cre13.g562150	46735	8	8
C0070	g3691.t1	25952	g3736.t1	342776	46	chromosome_13	Cre13.g562200	46790	Cre13.g564450	392215	48	41
C0003a	g1956.t1	4165596	g1983.t1	4425598	25	chromosome_13	Cre13.g564500	392824	Cre13.g565260	538892	20	17
C0003a	g1926.t1	3948027	g1955.t1	4165280	30	chromosome_13	Cre13.g565450	574538	Cre13.g566700	759243	29	23
C0003a	g1922.t1	3923176	g1925.t1	3946544	4	chromosome_13	Cre13.g566750	759938	Cre13.g566900	783520	4	4
C0003a	g1683.t1	2365079	g1919.t1	3909965	223	chromosome_13	Cre13.g567100	804062	Cre13.g577450	2092713	221	193
C0003a	g1672.t1	2322332	g1677.t1	2345925	6	chromosome_13	Cre13.g577800	2118604	Cre13.g578012	2140607	5	5
C0003a	g1666.t1	2285342	g1671.t1	2322261	6	chromosome_13	Cre13.g578200	2145810	Cre13.g578050	2182265	5	5
C0003a	g1649.t1	2160712	g1663.t1	2271073	15	chromosome_13	Cre13.g578451	2198323	Cre13.g579000	2297089	13	10
C0003a	g1646.t1	2128748	g1648.t1	2160615	3	chromosome_13	Cre13.g579100	2310493	Cre13.g579200	2341686	3	3
C0003a	g1502.t1	1110510	g1643.t1	2122115	134	chromosome_13	Cre13.g579350	2355126	Cre13.g585900	3258695	133	109
C0003a	g1496.t1	1078439	g1501.t1	1110449	6	chromosome_13	Cre13.g585950	3258764	Cre13.g586150	3285533	5	4
C0003a	g1412.t1	488118	g1495.t1	1078167	81	chromosome_13	Cre13.g586200	3285937	Cre13.g589870	3801924	82	70
C0003a	g1403.t1	406037	g1411.t1	488066	9	chromosome_13	Cre13.g590300	3876513	Cre13.g590700	3941740	10	9
C0003a	g1391.t1	311217	g1402.t1	404050	10	chromosome_13	Cre13.g590750	3942153	Cre13.g591200	4044379	12	6
C0003a	g1385.t1	252304	g1391.t1	312046	7	chromosome_13	Cre13.g591200	4043326	Cre13.g591400	4093397	5	5
C0003a	g1356.t1	84347	g1379.t1	219476	24	chromosome_13	Cre13.g591450	4093466	Cre13.g592550	4219496	23	23
C0043	g9023.t1	112182	g9045.t1	270056	23	chromosome_13	Cre13.g602850	4363716	Cre13.g603650	4487899	16	17
C0043	g9013.t1	65677	g9022.t1	112056	10	chromosome_13	Cre13.g602300	4487946	Cre13.g602750	4538459	11	10
C0043	g9045.t1	261107	g9132.t1	989016	87	chromosome_13	Cre13.g603225	4538520	Cre13.g608000	5197731	86	72
C0076	g10220.t1	60667	g10270.t1	400890	50	chromosome_14	Cre14.g608050	4237	Cre14.g610450	379348	54	45
C0119	g8488.t1	86047	g8489.t1	99330	2	chromosome_14	Cre14.g610647	409526	Cre14.g610663	422793	2	2
C0080	g13108.t1	29136	g13147.t1	322970	33	chromosome_14	Cre14.g610750	426762	Cre14.g612500	689705	34	28
C0086	g1149.t1	68627	g1167.t1	205586	18	chromosome_14	Cre14.g612700	733010	Cre14.g613400	870930	16	15
C0086	g1172.t1	238596	g1177.t1	273356	6	chromosome_14	Cre14.g613450	873451	Cre14.g613750	935240	7	8
C0082	g12840.t1	298977	g12849.t1	357510	10	chromosome_14	Cre14.g613800	935319	Cre14.g614151	1000804	9	9
C0082	g12796.t1	41246	g12834.t1	278946	39	chromosome_14	Cre14.g614250	1006121	Cre14.g616200	1223058	45	36
C0108	g14569.t1	60287	g14575.t1	100736	7	chromosome_14	Cre14.g616250	1224399	Cre14.g616600	1283459	9	9
C0052	g8002.t1	606575	g8007.t1	641128	6	chromosome_14	Cre14.g616650	1283463	Cre14.g616950	1328910	8	7
C0052	g7958.t1	350426	g7994.t1	563608	37	chromosome_14	Cre14.g617002	1333763	Cre14.g618600	1547747	36	39
C0052	g7955.t1	331827	g7957.t1	346865	3	chromosome_14	Cre14.g618700	1571684	Cre14.g618776	1587584	3	3
C0052	g7950.t1	286057	g7954.t1	331630	4	chromosome_14	Cre14.g618860	1598069	Cre14.g618979	1641064	5	4
C0052	g7908.t1	1	g7947.t1	247030	35	chromosome_14	Cre14.g619050	1647501	Cre14.g620600	1869014	36	25
C0092	g197.t1	21876	g223.t1	212210	27	chromosome_14	Cre14.g620800	1895625	Cre14.g622050	2070707	26	21
C0079	g7171.t1	306527	g7179.t1	373880	9	chromosome_14	Cre14.g622550	2182724	Cre14.g623150	2265219	15	9
C0079	g7153.t1	177297	g7168.t1	291906	15	chromosome_14	Cre14.g623200	2268960	Cre14.g624201	2387592	21	15
C0079	g7147.t1	132582	g7152.t1	177210	6	chromosome_14	Cre14.g624125	2378551	Cre14.g624500	2415832	7	6
C0079	g7125.t1	426	g7146.t1	132550	21	chromosome_14	Cre14.g624550	2416273	Cre14.g625500	2544653	21	21
C0003b	g1987.t1	13749	g2024.t1	283544	36	chromosome_14	Cre14.g625600	2546299	Cre14.g627150	2767480	33	28
C0025	g15061.t1	42377	g15063.t1	60236	3	chromosome_14	Cre14.g627400	2807794	Cre14.g627433	2831548	4	3
C0025	g15064.t1	60406	g15067.t1	108490	4	chromosome_14	Cre14.g627488	2890839	Cre14.g627650	2947358	4	4
C0025	g15068.t1	108547	g15094.t1	294756	26	chromosome_14	Cre14.g627800	2971001	Cre14.g628900	3163945	24	20
C0025	g15095.t2	295946	g15100.t1	345656	6	chromosome_14	Cre14.g628950	3164006	Cre14.g629150	3216212	5	4
C0025	g15102.t1	356827	g15138.t1	641634	36	chromosome_14	Cre14.g629200	3216287	Cre14.g630750	3457524	34	25
C0025	g15140.t1	649235	g15149.t1	714084	10	chromosome_14	Cre14.g630811	3481685	Cre14.g630950	3548920	10	9
C0025	g15152.t1	728135	g15158.t1	788424	5	chromosome_14	Cre14.g631000	3556123	Cre14.g631145	3596541	5	4
C0025	g15158.t1	772075	g15173.t1	891811	16	chromosome_14	Cre14.g631148	3596809	Cre14.g631850	3704575	15	15
C0025	g15174.t1	891838	g15177.t1	923411	4	chromosome_14	Cre14.g631900	3704583	Cre14.g632050	3736454	4	4
C0025	g15180.t1	932537	g15241.t1	1444570	55	chromosome_14	Cre14.g632100	3737954	Cre14.g634193	4139254	59	58
C0029b	g14447.t1	604204	g14496.t1	1125514	41	chromosome_15	Cre15.g634600	37376	Cre15.g640901	279692	29	24
C0029b	g14407.t1	294085	g14441.t1	572528	31	chromosome_15	Cre15.g635600	280797	Cre15.g636700	494452	26	19
C0029b	g14386.t1	111739	g14396.t1	194704	11	chromosome_15	Cre15.g636750	495422	Cre15.g637150	555287	8	7
C0037a	g13537.t1	26617	g13551.t1	135720	14	chromosome_15	Cre15.g637700	653690	Cre15.g639900	803096	25	17
C0037a	g13552.t1	136717	g13558.t1	176756	7	chromosome_15	Cre15.g639650	824443	Cre15.g639500	853614	6	5
C0198	g9815.t1	11549	g9816.t1	32226	2	chromosome_15	Cre15.g639400	894364	Cre15.g639350	919709	3	4
C0077	g16743.t1	175737	g16768.t1	385746	26	chromosome_15	Cre15.g639150	951800	Cre15.g641250	1195399	33	24
C0077	g16720.t1	13737	g16740.t1	159270	19	chromosome_15	Cre15.g641400	1214921	Cre15.g641950	1348830	15	9
C0081	g8517.t1	264777	g8522.t1	317486	6	chromosome_15	Cre15.g644051	1667769	Cre15.g643550	1750554	8	6
C0120	g10209.t1	20077	g10217.t1	83680	9	chromosome_16	Cre16.g696050	22270	Cre16.g695650	91365	9	9
C0005	g617.t1	31537	g715.t1	704453	93	chromosome_16	Cre16.g695600	91660	Cre16.g691750	663031	87	76
C0005	g719.t1	716290	g737.t1	834109	19	chromosome_16	Cre16.g691500	682653	Cre16.g647602	834743	22	19
C0005	g738.t1	834609	g806.t1	1322250	61	chromosome_16	Cre16.g647800	843314	Cre16.g650700	1200466	63	56
C0005	g809.t1	1340836	g1126.t1	3448536	308	chromosome_16	Cre16.g650900	1213648	Cre16.g666576	3236397	322	296
C0014	g4078.t1	1678376	g4160.t1	2133565	80	chromosome_16	Cre16.g670261	3440923	Cre16.g690500	3911831	84	72
C0014	g4069.t1	1628306	g4075.t1	1668126	7	chromosome_16	Cre16.g670550	3990518	Cre16.g670200	4031595	8	8
C0014	g4065.t1	1605427	g4066.t1	1616850	2	chromosome_16	Cre16.g670100	4041291	Cre16.g670050	4053324	2	2
C0014	g4053.t1	1545587	g4063.t1	1598696	11	chromosome_16	Cre16.g669950	4057848	Cre16.g669350	4118585	14	11
C0014	g3998.t1	1171390	g4051.t1	1532630	54	chromosome_16	Cre16.g669050	4151320	Cre16.g677702	4550165	64	54
C0014	g3818.t1	27457	g3997.t1	1171343	178	chromosome_16	Cre16.g688050	4572614	Cre16.g679250	5662226	191	161
C0017	g15640.t1	27047	g15928.t1	1999657	277	chromosome_16	Cre16.g679200	5662301	Cre16.g688302	7540466	298	269
C0129	g15616.t1	19990	g15619.t1	69766	4	chromosome_16	Cre16.g688526	7542545	Cre16.g688975	7578746	5	3
C0090	g163.t1	48939	g193.t1	243270	31	chromosome_16	Cre16.g688863	7569300	Cre16.g692228	7773294	31	27
C0078	g11460.t1	1323	g11516.t1	391826	55	chromosome_17	Cre17.g696200	12776	Cre17.g698683	377499	54	46
C0107	g14001.t1	88526	g14003.t1	106870	3	chromosome_17	Cre17.g698750	391648	Cre17.g698850	409289	3	3
C0099	g8742.t1	10026	g8758.t1	180086	17	chromosome_17	Cre17.g698903	414678	Cre17.g699550	538597	14	13
C0029a	g14345.t1	25577	g14374.t1	211336	30	chromosome_17	Cre17.g699600	539917	Cre17.g701100	723561	33	30
C0095	g6018.t1	39933	g6041.t1	185155	24	chromosome_17	Cre17.g701150	723981	Cre17.g702800	904243	29	25
C0010	g3660.t1	2423267	g3683.t1	2614374	24	chromosome_17	Cre17.g702850	904246	Cre17.g704150	1123665	27	24
C0010	g3511.t1	1464807	g3659.t1	2423204	131	chromosome_17	Cre17.g704300	1135299	Cre17.g710850	1961977	135	114
C0010	g3239.t1	1	g3510.t1	1464750	257	chromosome_17	Cre17.g710900	1967530	Cre17.g724950	3483411	295	249
C0035	g2853.t1	12687	g2916.t1	431356	63	chromosome_17	Cre17.g725000	3485443	Cre17.g727801	3810369	58	54
C0023	g16519.t1	503895	g16661.t1	1597706	129	chromosome_17	Cre17.g727900	3819464	Cre17.g733400	4675733	122	113
C0032a	g8059.t1	472042	g8060.t1	483604	2	chromosome_17	Cre17.g733600	4705308	Cre17.g733652	4716263	2	2
C0032a	g8062.t1	498662	g8092.t1	847008	19	chromosome_17	Cre17.g733800	4791305	Cre17.g734300	4884772	13	8
C0102	g9688.t1	66689	g9691.t1	88950	4	chromosome_17	Cre17.g734350	4885756	Cre17.g734500	4907184	4	4
C0102	g9694.t1	102016	g9700.t1	152230	7	chromosome_17	Cre17.g734516	4915250	Cre17.g734644	4967303	7	5
C0046	g9792.t1	672689	g9813.t1	843123	22	chromosome_17	Cre17.g734789	5061910	Cre17.g735850	5227731	20	17
C0046	g9774.t1	519748	g9782.t1	609358	9	chromosome_17	Cre17.g735950	5236830	Cre17.g736350	5329689	9	8
C0046	g9737.t1	226804	g9767.t1	452770	24	chromosome_17	Cre17.g736474	5356062	Cre17.g737350	5486128	21	17
C0046	g9706.t1	13706	g9739.t1	249736	30	chromosome_17	Cre17.g737463	5526841	Cre17.g739250	5768925	33	34
C0054	g9199.t1	10487	g9269.t2	578715	70	chromosome_17	Cre17.g739300	5768928	Cre17.g742700	6304516	80	67
C0057	g13077.t1	389957	g13102.t1	605527	25	chromosome_17	Cre17.g743547	6600763	Cre17.g744947	6805973	28	23
C0057	g13024.t1	22656	g13075.t1	384070	50	chromosome_17	Cre17.g745097	6817607	Cre17.g747897	7169215	56	37
C0051	g13443.t1	24954	g13465.t1	204646	22	chromosome_2	Cre02.g073200	28610	Cre02.g074400	178155	26	21
C0051	g13468.t1	216546	g13535.t1	703041	68	chromosome_2	Cre02.g074511	186244	Cre02.g078000	653956	78	70
C0015	g8480.t1	2085299	g8483.t1	2125004	4	chromosome_2	Cre02.g078000	645726	Cre02.g078150	691098	4	4
C0015	g8318.t1	1044865	g8479.t1	2085208	156	chromosome_2	Cre02.g078300	703609	Cre02.g085800	1682455	168	150
C0015	g8233.t1	524651	g8314.t2	1019835	73	chromosome_2	Cre02.g085750	1668129	Cre02.g089200	2109817	73	67
C0015	g8184.t1	195107	g8229.t1	506984	44	chromosome_2	Cre02.g089237	2110210	Cre02.g091200	2398834	43	34
C0015	g8149.t1	20667	g8183.t1	195060	35	chromosome_2	Cre02.g091400	2406389	Cre02.g092950	2576114	34	32
C0045	g9579.t1	610110	g9617.t1	845114	37	chromosome_2	Cre02.g093300	2673452	Cre02.g094900	2889614	34	36
C0041	g16854.t1	591837	g16915.t1	968355	52	chromosome_2	Cre02.g095045	3025468	Cre02.g095116	3457628	68	48
C0041	g16825.t1	397287	g16853.t1	591716	29	chromosome_2	Cre02.g095121	3477092	Cre02.g095151	3662892	30	25
C0045	g9551.t1	441199	g9578.t1	609514	28	chromosome_2	Cre02.g095000	3690531	Cre02.g096400	3927017	30	28
C0045	g9539.t1	368088	g9550.t1	441180	11	chromosome_2	Cre02.g096551	3935510	Cre02.g096900	3994377	9	8
C0045	g9489.t1	12937	g9535.t1	350760	46	chromosome_2	Cre02.g096950	3994380	Cre02.g099055	4302680	45	44
C0013	g7565.t1	1	g7907.t1	2182362	331	chromosome_2	Cre02.g099100	4306512	Cre02.g114250	6261064	327	299
C0089	g14224.t1	1	g14268.t1	251410	44	chromosome_2	Cre02.g114250	6255999	Cre02.g116650	6519406	53	46
C0053	g3070.t1	171457	g3143.t1	628882	72	chromosome_2	Cre02.g116700	6519455	Cre02.g120350	6967962	81	75
C0011	g15298.t1	366751	g15352.t1	725020	55	chromosome_2	Cre02.g147900	6989611	Cre02.g145231	7323990	57	54
C0011	g15247.t1	1	g15294.t1	344146	48	chromosome_2	Cre02.g145200	7324369	Cre02.g143200	7674167	55	59
C0083	g16669.t1	23832	g16713.t1	349036	42	chromosome_2	Cre02.g143150	7674216	Cre02.g140900	7980308	45	38
C0081	g8492.t1	39137	g8506.t1	173730	12	chromosome_2	Cre02.g141806	8482883	Cre02.g141966	8574672	8	9
C0110	g7.t2	84236	g9.t1	108925	3	chromosome_2	Cre02.g142126	8666506	Cre02.g142166	8690038	3	3
C0151	g9914.t1	36096	g9917.t1	68990	4	chromosome_2	Cre02.g142186	8693839	Cre02.g142266	8725739	5	4
C0137	g9819.t1	17417	g9823.t1	48940	5	chromosome_2	Cre02.g143567	9180870	Cre02.g143667	9216656	5	5
C0007	g10763.t1	54116	g11247.t1	3236528	449	chromosome_3	Cre03.g143787	60326	Cre03.g163150	2937907	466	404
C0004	g5681.t1	3942157	g5724.t1	4183920	44	chromosome_3	Cre03.g163200	2938280	Cre03.g165450	3210288	49	46
C0004	g5209.t1	1313879	g5679.t1	3933256	446	chromosome_3	Cre03.g165600	3233737	Cre03.g186700	5582145	448	416
C0004	g5099.t1	652964	g5204.t1	1277330	104	chromosome_3	Cre03.g186750	5582172	Cre03.g192250	6185562	109	108
C0004	g5095.t1	621292	g5098.t1	652695	4	chromosome_3	Cre03.g192350	6199393	Cre03.g192501	6230826	4	4
C0004	g4982.t1	70147	g5093.t1	609505	111	chromosome_3	Cre03.g192550	6230865	Cre03.g198200	6778656	119	105
C0012	g2639.t1	866218	g2850.t1	2209761	204	chromosome_3	Cre03.g208100	7177068	Cre03.g198750	8363912	204	187
C0012	g2515.t1	24196	g2636.t1	859210	118	chromosome_3	Cre03.g199311	8422937	Cre03.g213649	9219386	127	105
C0058	g14269.t1	22616	g14333.t1	537475	61	chromosome_4	Cre04.g213761	11896	Cre04.g217922	445738	59	44
C0100	g9300.t1	154877	g9303.t1	184136	4	chromosome_4	Cre04.g217929	475911	Cre04.g217930	496081	2	2
C0058	g14335.t1	545579	g14341.t1	609992	7	chromosome_4	Cre04.g217931	496129	Cre04.g217935	532903	5	6
C0100	g9283.t1	32416	g9296.t1	132424	13	chromosome_4	Cre04.g217939	593472	Cre04.g217959	733035	20	16
C0047	g16991.t1	20557	g17087.t1	719415	89	chromosome_4	Cre04.g217991	1062540	Cre04.g212500	1724365	84	71
C0047	g17088.t1	719786	g17093.t1	760129	6	chromosome_4	Cre04.g212450	1724650	Cre04.g212100	1781991	9	6
C0047	g17097.t1	771086	g17108.t1	841949	12	chromosome_4	Cre04.g212050	1782024	Cre04.g217850	1878750	12	11
C0074	g2340.t1	24326	g2392.t1	379530	48	chromosome_4	Cre04.g217900	1882903	Cre04.g219787	2174421	41	38
C0105	g4790.t1	27077	g4803.t1	136130	14	chromosome_4	Cre04.g219851	2182234	Cre04.g220350	2294660	13	10
C0032b	g8101.t1	10268	g8144.t1	323215	41	chromosome_4	Cre04.g220600	2312652	Cre04.g222800	2624280	47	34
C0059	g304.t1	22765	g370.t1	572878	60	chromosome_4	Cre04.g222950	2630180	Cre04.g226050	3152013	68	51
C0042	g4171.t1	15016	g4285.t1	975331	103	chromosome_4	Cre04.g226200	3184836	Cre04.g231026	3934527	90	70
C0088	g275.t1	52586	g299.t1	239346	25	chromosome_4	Cre04.g231516	3960886	Cre04.g233302	4083415	19	18
C0061	g7034.t1	100657	g7092.t1	584001	54	chromosome_5	Cre05.g234400	163870	Cre05.g232003	631020	51	43
C0055	g2247.t1	13936	g2254.t1	89356	8	chromosome_5	Cre05.g231050	643929	Cre05.g239652	718635	14	4
C0075	g9187.t1	392300	g9189.t1	420670	3	chromosome_5	Cre05.g248650	731171	Cre05.g248550	764169	3	3
C0026	g1185.t1	23326	g1213.t1	239090	29	chromosome_5	Cre05.g248401	775373	Cre05.g247250	923516	22	22
C0026	g1219.t1	318776	g1224.t1	354896	6	chromosome_5	Cre05.g247200	923865	Cre05.g246950	965534	6	6
C0026	g1225.t1	355010	g1242.t1	460886	18	chromosome_5	Cre05.g246900	965799	Cre05.g246250	1053555	16	15
C0026	g1247.t1	495276	g1254.t1	563750	8	chromosome_5	Cre05.g246200	1054036	Cre05.g245900	1113540	7	7
C0026	g1256.t1	568002	g1303.t1	1002840	45	chromosome_5	Cre05.g245800	1117359	Cre05.g243454	1609599	55	39
C0026	g1309.t1	1048765	g1323.t2	1173245	14	chromosome_5	Cre05.g243354	1617798	Cre05.g242856	1690237	10	8
C0026	g1304.t1	1003066	g1308.t1	1045209	5	chromosome_5	Cre05.g242856	1677302	Cre05.g242859	1705102	4	3
C0026	g1322.t1	1136105	g1349.t1	1397220	27	chromosome_5	Cre05.g242860	1714632	Cre05.g241600	1881854	27	25
C0075	g9135.t1	24577	g9186.t1	392236	50	chromosome_5	Cre05.g241633	1919319	Cre05.g234850	2326701	51	42
C0067	g6953.t1	2	g7016.t1	507780	57	chromosome_5	Cre05.g235450	2454358	Cre05.g238260	2949459	69	50
C0132	g5995.t1	2556	g6010.t1	87346	16	chromosome_5	Cre05.g238270	2949804	Cre05.g238650	3039095	17	13
C0055	g2287.t1	293027	g2335.t1	637132	45	chromosome_5	Cre05.g238600	3029411	Cre05.g240200	3257803	37	41
C0055	g2257.t1	100706	g2281.t1	268086	23	chromosome_5	Cre05.g240350	3308232	Cre05.g245158	3499968	28	21
C0033	g2052.t1	32527	g2103.t1	348590	44	chromosome_6	Cre06.g248850	23230	Cre06.g251350	328313	49	37
C0033	g2108.t1	368217	g2110.t1	387880	3	chromosome_6	Cre06.g251400	328329	Cre06.g251500	348426	3	3
C0033	g2104.t1	349247	g2107.t1	366660	4	chromosome_6	Cre06.g251650	360442	Cre06.g251850	384704	5	4
C0033	g2115.t1	414527	g2118.t1	459426	4	chromosome_6	Cre06.g251900	384756	Cre06.g252000	398388	3	3
C0033	g2111.t1	389707	g2112.t1	407270	2	chromosome_6	Cre06.g252100	400400	Cre06.g252200	420090	3	2
C0033	g2120.t1	464423	g2127.t1	498386	8	chromosome_6	Cre06.g252300	430275	Cre06.g252700	473860	9	7
C0033	g2128.t1	498423	g2133.t1	535616	6	chromosome_6	Cre06.g253200	578898	Cre06.g253459	624480	6	5
C0033	g2137.t1	547371	g2240.t1	1231359	103	chromosome_6	Cre06.g254100	783585	Cre06.g259500	1478644	119	106
C0009	g4374.t1	13267	g4619.t1	1504140	229	chromosome_6	Cre06.g259550	1481506	Cre06.g271300	2809243	249	206
C0008	g17448.t1	1583556	g17535.t1	1991688	81	chromosome_6	Cre06.g271376	2810422	Cre06.g275700	3188045	93	83
C0008	g17538.t1	1994858	g17545.t1	2031233	7	chromosome_6	Cre06.g275700	3186648	Cre06.g276150	3224400	10	7
C0008	g17552.t1	2043418	g17575.t1	2159175	22	chromosome_6	Cre06.g276800	3268455	Cre06.g278086	3402063	24	17
C0008	g17577.t1	2160635	g17741.t1	3179638	162	chromosome_6	Cre06.g278090	3428494	Cre06.g278271	4389765	172	159
C0028	g422.t1	383456	g604.t1	1340960	179	chromosome_6	Cre06.g278200	4812012	Cre06.g287100	5740830	196	181
C0001	g11715.t1	1268886	g11729.t1	1401880	14	chromosome_6	Cre06.g287150	5741111	Cre06.g287700	5830475	13	12
C0028	g373.t1	23486	g421.t1	382890	49	chromosome_6	Cre06.g287750	5831416	Cre06.g289950	6120965	43	45
C0104	g8726.t1	1	g8739.t1	138390	13	chromosome_6	Cre06.g290000	6122223	Cre06.g290676	6233523	13	13
C0039	g46.t1	189840	g156.t1	1058922	107	chromosome_6	Cre06.g290676	6215092	Cre06.g295250	6847627	90	82
C0039	g15.t1	31981	g44.t1	185110	30	chromosome_6	Cre06.g295400	6862591	Cre06.g296550	6995458	21	22
C0175	g7106.t1	35495	g7108.t1	53876	3	chromosome_6	Cre06.g296750	7003406	Cre06.g296800	7015811	2	2
C0034	g9440.t1	873407	g9485.t1	1220870	45	chromosome_6	Cre06.g296850	7015980	Cre06.g298850	7325842	47	40
C0034	g9305.t1	1	g9436.t1	841546	131	chromosome_6	Cre06.g298880	7334122	Cre06.g305650	8222645	147	122
C0048	g11366.t1	323279	g11457.t1	833655	85	chromosome_6	Cre06.g305750	8228878	Cre06.g309800	8739930	84	79
C0048	g11322.t1	33426	g11365.t1	322853	43	chromosome_6	Cre06.g309900	8747211	Cre06.g311900	9005595	43	38
C0006	g16429.t1	3359792	g16433.t1	3386655	5	chromosome_7	Cre07.g312150	28885	Cre07.g312580	71509	7	5
C0006	g16393.t1	3112096	g16427.t1	3354746	35	chromosome_7	Cre07.g312750	90060	Cre07.g314150	289717	32	30
C0006	g16384.t1	3044805	g16391.t1	3099195	8	chromosome_7	Cre07.g314250	297558	Cre07.g314600	348384	8	8
C0006	g16336.t1	2697727	g16383.t1	3044659	47	chromosome_7	Cre07.g314650	348608	Cre07.g316992	638659	47	43
C0006	g15931.t1	16107	g16335.t1	2696046	385	chromosome_7	Cre07.g317100	646261	Cre07.g333535	3050487	406	367
C0016	g10451.t1	1076510	g10588.t1	1992942	129	chromosome_7	Cre07.g333850	3210448	Cre07.g339850	3995009	124	106
C0016	g10439.t1	986889	g10449.t1	1051999	8	chromosome_7	Cre07.g339850	3987618	Cre07.g340300	4051655	11	11
C0016	g10372.t1	479373	g10439.t1	993200	66	chromosome_7	Cre07.g340250	4040904	Cre07.g343466	4500946	69	56
C0016	g10299.t1	36136	g10374.t1	498797	71	chromosome_7	Cre07.g343650	4532073	Cre07.g346900	4990515	75	61
C0112	g233.t1	43766	g245.t1	121520	13	chromosome_7	Cre07.g346850	4980660	Cre07.g347650	5086885	17	15
C0030	g8530.t1	16757	g8722.t3	1277696	188	chromosome_7	Cre07.g347700	5087806	Cre07.g356050	6158013	181	168
C0085	g15010.t1	18219	g15051.t1	286490	41	chromosome_7	Cre07.g356101	6158020	Cre07.g358050	6421672	45	40
C0065	g14807.t1	469796	g14812.t1	524526	5	chromosome_8	Cre08.g358200	7976	Cre08.g358400	36767	5	4
C0065	g14790.t1	381407	g14806.t1	468880	17	chromosome_8	Cre08.g358522	61389	Cre08.g358547	214029	20	15
C0065	g14778.t1	304116	g14784.t1	339260	7	chromosome_8	Cre08.g358552	235960	Cre08.g358559	270771	8	8
C0065	g14763.t1	211446	g14772.t1	288530	10	chromosome_8	Cre08.g358560	270990	Cre08.g358571	360499	11	10
C0065	g14747.t1	91187	g14752.t1	127996	6	chromosome_8	Cre08.g358573	374584	Cre08.g358577	409875	5	5
C0065	g14753.t1	128257	g14760.t1	168640	8	chromosome_8	Cre08.g358578	409878	Cre08.g358650	468686	10	8
C0065	g14736.t1	19107	g14745.t1	70810	9	chromosome_8	Cre08.g358700	468699	Cre08.g359100	527304	9	8
C0049	g6845.t1	17337	g6880.t1	310066	30	chromosome_8	Cre08.g359250	538341	Cre08.g360550	752199	29	23
C0049	g6884.t1	327820	g6942.t1	796011	58	chromosome_8	Cre08.g360564	752295	Cre08.g362950	1172313	55	67
C0008	g17180.t1	2	g17196.t1	150455	17	chromosome_8	Cre08.g363050	1179803	Cre08.g363837	1320964	18	14
C0008	g17201.t1	175186	g17216.t1	297160	8	chromosome_8	Cre08.g363874	1322653	Cre08.g364300	1423331	8	6
C0001	g11614.t1	612513	g11714.t1	1268016	97	chromosome_8	Cre08.g364351	1423580	Cre08.g369100	2136591	112	100
C0001	g11606.t1	582702	g11613.t1	612122	8	chromosome_8	Cre08.g369050	2131644	Cre08.g369500	2171625	9	9
C0001	g11602.t1	547352	g11606.t1	583876	5	chromosome_8	Cre08.g369550	2173028	Cre08.g369683	2200406	5	5
C0026	g1243.t1	462371	g1245.t1	488112	3	chromosome_8	Cre08.g369683	2199141	Cre08.g369850	2230144	6	7
C0001	g11585.t1	435768	g11601.t1	542446	14	chromosome_8	Cre08.g369950	2235348	Cre08.g370150	2291198	5	4
C0001	g11529.t1	19710	g11584.t1	435596	53	chromosome_8	Cre08.g370250	2295255	Cre08.g373300	2698460	60	45
C0117	g14069.t1	7567	g14074.t1	83026	6	chromosome_8	Cre08.g373450	3200690	Cre08.g373688	3269384	6	6
C0097	g14204.t1	52967	g14221.t2	191620	18	chromosome_8	Cre08.g373726	3269489	Cre08.g374700	3432958	19	14
C0037b	g13661.t1	698123	g13685.t1	832636	25	chromosome_8	Cre08.g374750	3434821	Cre08.g375801	3593331	25	18
C0037b	g13566.t1	14708	g13656.t1	625056	90	chromosome_8	Cre08.g375850	3594733	Cre08.g380400	4210829	89	82
C0066	g3160.t1	19786	g3237.t1	515256	77	chromosome_8	Cre08.g380550	4220620	Cre08.g384250	4748218	85	66
C0087	g7420.t1	50137	g7459.t1	278930	40	chromosome_8	Cre08.g384355	4810678	Cre08.g386050	5017507	38	37
C0091	g14498.t1	10117	g14535.t1	235800	32	chromosome_9	Cre09.g386113	10448	Cre09.g386750	268808	38	22
C0036	g14586.t1	20857	g14672.t1	663257	77	chromosome_9	Cre09.g405106	360937	Cre09.g402300	762302	61	54
C0038	g14084.t1	112377	g14196.t1	1059345	106	chromosome_9	Cre09.g402051	788112	Cre09.g397250	1629056	101	85
C0021	g8876.t1	818134	g8982.t1	1573460	95	chromosome_9	Cre09.g397200	1630379	Cre09.g393100	2191671	86	80
C0021	g8868.t1	752214	g8874.t1	809633	7	chromosome_9	Cre09.g393050	2191895	Cre09.g392750	2248484	7	7
C0021	g8811.t1	335887	g8867.t1	750117	55	chromosome_9	Cre09.g392700	2249249	Cre09.g390200	2634501	54	47
C0011	g15519.t1	1772655	g15548.t1	1977404	30	chromosome_9	Cre09.g390050	2647124	Cre09.g388750	2830821	31	29
C0024	g13947.t1	1433906	g13966.t1	1554644	20	chromosome_9	Cre09.g388700	2830931	Cre09.g387950	2938960	19	25
C0053	g3049.t1	22106	g3070.t1	182356	22	chromosome_9	Cre09.g387900	2942339	Cre09.g386800	3101585	23	24
C0011	g15353.t1	725506	g15357.t1	758536	5	chromosome_9	Cre09.g386912	3127456	Cre09.g387023	3150455	4	4
C0011	g15433.t1	1280696	g15515.t1	1760114	80	chromosome_9	Cre09.g387060	3150592	Cre09.g390134	3594363	82	78
C0011	g15391.t1	970829	g15432.t1	1280506	35	chromosome_9	Cre09.g390171	3595164	Cre09.g391726	3822327	40	31
C0011	g15357.t1	744017	g15390.t1	969189	31	chromosome_9	Cre09.g391801	3827440	Cre09.g393247	4049277	36	28
C0021	g8760.t1	16547	g8808.t1	319290	49	chromosome_9	Cre09.g393321	4052630	Cre09.g395028	4348670	47	52
C0050	g7534.t1	606098	g7540.t1	669684	7	chromosome_9	Cre09.g395139	4358714	Cre09.g395362	4395175	7	6
C0050	g7465.t1	13287	g7529.t1	589141	62	chromosome_9	Cre09.g395436	4399244	Cre09.g397771	4894842	63	62
C0071	g16932.t1	28916	g16980.t1	372720	47	chromosome_9	Cre09.g397808	4894935	Cre09.g399701	5275868	48	35
C0031	g12914.t1	421681	g13022.t1	1253785	109	chromosome_9	Cre09.g400219	5472082	Cre09.g406350	6248144	108	103
C0041	g16772.t1	8417	g16784.t1	117130	13	chromosome_9	Cre09.g406400	6250674	Cre09.g406851	6353251	13	9
C0011	g15549.t1	1977914	g15610.t1	2378412	57	chromosome_9	Cre09.g406983	6364353	Cre09.g409500	6794324	59	49
C0024	g13853.t1	744414	g13946.t1	1433796	87	chromosome_9	Cre09.g409550	6794435	Cre09.g413050	7342521	77	65
C0024	g13826.t1	552264	g13849.t1	718327	23	chromosome_9	Cre09.g413200	7397020	Cre09.g414150	7530100	21	15
C0024	g13809.t1	376937	g13825.t1	552197	12	chromosome_9	Cre09.g414100	7521036	Cre09.g414350	7552634	6	5
C0024	g13805.t1	344067	g13818.t1	498433	9	chromosome_9	Cre09.g414750	7604838	Cre09.g415400	7672189	15	12
C0024	g13780.t1	179396	g13803.t1	329810	20	chromosome_9	Cre09.g415450	7673038	Cre09.g416300	7767502	18	19
C0024	g13762.t1	44006	g13779.t1	179330	18	chromosome_9	Cre09.g416309	7767506	Cre09.g417200	7916315	21	18
C0036	g14678.t1	708223	g14705.t1	904457	27	scaffold_18	Cre18.g748497	43666	Cre18.g750047	268819	30	25
C0062	g11261.t1	123127	g11277.t1	264988	16	scaffold_19	Cre19.g750147	3544	Cre19.g750997	161735	18	11
C0062	g11278.t1	267166	g11279.t1	286670	2	scaffold_19	Cre19.g751197	181809	Cre19.g751247	204177	2	2
C0055	g2254.t1	75557	g2257.t1	111110	4	scaffold_24	Cre24.g755097	213	Cre24.g755347	46187	5	5
C0061	g7018.t1	3207	g7032.t1	95350	15	scaffold_24	Cre24.g755397	46200	Cre24.g755997	122121	13	10
C0032a	g8037.t1	208977	g8052.t1	367343	12	scaffold_26	Cre26.g756597	3026	Cre26.g757097	79619	11	8
C0055	g2283.t1	274587	g2284.t1	287350	2	scaffold_36	Cre36.g759647	6598	Cre36.g759697	22777	2	2
