## Supplementary material for "Comparative genomics of *Chlamydomonas*": All supplementary files: file_S15.tsv

Csch_contig	Csch_gene_start	Csch_block_start	Csch_gene_end	Csch_block_end	Csch_gene_number	Crei_chr	Crei_gene_start	Crei_block_start	Crei_gene_end	Crei_block_end	Crei_gene_number	number_RBH_anchors
C0116	g5.t1	28866	g28.t1	213489	23	chromosome_1	Cre01.g000150	41896	Cre01.g001300	209575	23	21
C0088	g15515.t1	1	g15568.t1	384930	48	chromosome_1	Cre01.g001350	209956	Cre01.g003463	595687	48	38
C0052	g13439.t1	5897	g13442.t1	70797	4	chromosome_1	Cre01.g003487	602371	Cre01.g003524	662145	5	4
C0052	g13448.t1	120298	g13503.t1	593867	54	chromosome_1	Cre01.g003550	680630	Cre01.g006150	1061757	52	52
C0077	g10185.t1	1	g10246.t2	458022	56	chromosome_1	Cre01.g006800	1355519	Cre01.g009400	1759279	57	46
C0111	g15580.t1	7787	g15584.t1	55157	5	chromosome_1	Cre01.g009650	1786295	Cre01.g009850	1830816	7	4
C0111	g15585.t1	56087	g15589.t1	93229	5	chromosome_1	Cre01.g009900	1830819	Cre01.g010100	1857012	5	5
C0111	g15593.t1	110037	g15606.t1	217320	11	chromosome_1	Cre01.g010250	1877171	Cre01.g010750	1987306	11	9
C0023	g9891.t1	2516	g10025.t1	952592	131	chromosome_1	Cre01.g010816	2000695	Cre01.g016600	2811543	124	116
C0023	g10026.t1	953861	g10094.t1	1369807	68	chromosome_1	Cre01.g016800	2821083	Cre01.g020575	3264480	71	66
C0023	g10095.t1	1370577	g10105.t1	1454310	10	chromosome_1	Cre01.g020650	3268200	Cre01.g021150	3351867	12	9
C0004	g3312.t1	21546	g3325.t1	126447	14	chromosome_1	Cre01.g021200	3352037	Cre01.g021950	3465366	16	14
C0014	g6103.t1	106707	g6330.t1	1519827	222	chromosome_1	Cre01.g022000	3465487	Cre01.g032800	4747361	227	213
C0014	g6098.t1	62016	g6102.t2	106530	5	chromosome_1	Cre01.g032850	4747410	Cre01.g033150	4802112	7	5
C0014	g6091.t1	23586	g6097.t1	60900	7	chromosome_1	Cre01.g033200	4802181	Cre01.g033750	4875421	12	7
C0016	g4041.t1	878364	g4180.t1	1704697	136	chromosome_1	Cre01.g033832	4877030	Cre01.g040400	5675438	136	127
C0016	g4037.t1	855324	g4040.t1	877857	4	chromosome_1	Cre01.g040450	5676133	Cre01.g040600	5704930	6	4
C0016	g3957.t1	318137	g4036.t1	855317	74	chromosome_1	Cre01.g040850	5720958	Cre01.g044800	6267945	84	66
C0016	g3949.t1	244787	g3956.t1	317420	6	chromosome_1	Cre01.g044850	6267888	Cre01.g045050	6321720	5	5
C0016	g3915.t1	1	g3948.t1	244670	31	chromosome_1	Cre01.g045100	6322006	Cre01.g047350	6617929	40	29
C0075	g1048.t1	20127	g1127.t1	483340	78	chromosome_1	Cre01.g047450	6632678	Cre01.g051550	7139845	87	74
C0064	g13221.t1	134116	g13275.t1	574079	48	chromosome_1	Cre01.g051700	7192701	Cre01.g054300	7542651	52	41
C0078	g2276.t1	191016	g2320.t1	444740	36	chromosome_1	Cre01.g054400	7544533	Cre01.g055469	7729832	38	31
C0113	g11927.t1	12837	g11930.t1	49297	4	chromosome_1	Cre01.g055550	7783858	Cre01.g056331	7816550	4	4
C0064	g13202.t1	20116	g13220.t1	133450	19	chromosome_1	Cre01.g057061	7823221	Cre01.g064727	7932387	21	15
C0078	g2255.t1	31562	g2273.t1	162157	16	chromosome_1	Cre01.g065457	7933787	Cre01.g071662	8025667	17	14
C0086	g9498.t1	18437	g9555.t1	395070	54	chromosome_10	Cre10.g417500	13640	Cre10.g420400	345547	60	49
C0062	g4248.t1	556617	g4252.t1	597449	5	chromosome_10	Cre10.g420500	360562	Cre10.g420551	396634	5	3
C0062	g4188.t1	95576	g4247.t1	556528	54	chromosome_10	Cre10.g420700	434067	Cre10.g423300	811359	57	46
C0038	g5842.t1	66046	g5974.t1	965982	127	chromosome_10	Cre10.g423300	802302	Cre10.g429150	1563331	125	120
C0038	g5975.t1	969067	g5980.t1	1022193	6	chromosome_10	Cre10.g429200	1563662	Cre10.g429450	1603683	6	7
C0038	g5979.t1	997380	g5983.t1	1037400	5	chromosome_10	Cre10.g429500	1603686	Cre10.g429650	1622711	5	4
C0179	g9883.t1	10886	g9887.t1	55206	5	chromosome_10	Cre10.g429750	1632872	Cre10.g429880	1673553	4	5
C0015	g394.t1	28217	g404.t1	84087	11	chromosome_10	Cre10.g430000	1673555	Cre10.g430501	1725730	12	11
C0015	g405.t1	86049	g458.t1	460528	53	chromosome_10	Cre10.g430650	1734407	Cre10.g433250	2090847	53	50
C0015	g459.t1	464480	g463.t1	509694	5	chromosome_10	Cre10.g433300	2090850	Cre10.g433500	2138125	6	5
C0015	g464.t1	510231	g491.t1	749984	26	chromosome_10	Cre10.g433550	2138230	Cre10.g434900	2343564	25	23
C0015	g492.t1	750511	g679.t1	1944600	182	chromosome_10	Cre10.g435250	2374225	Cre10.g445150	3513903	197	180
C0012	g14310.t1	17817	g14433.t1	864925	112	chromosome_10	Cre10.g445600	3625181	Cre10.g451450	4398715	124	106
C0002	g12570.t1	4118387	g12583.t1	4209202	14	chromosome_10	Cre10.g451700	4471526	Cre10.g452400	4560309	16	14
C0013	g17140.t1	1933365	g17169.t1	2154315	28	chromosome_10	Cre10.g452450	4560312	Cre10.g454150	4839817	37	27
C0013	g17128.t1	1856786	g17131.t1	1881959	4	chromosome_10	Cre10.g454200	4841152	Cre10.g454300	4855739	3	4
C0013	g17132.t1	1881977	g17136.t1	1918409	5	chromosome_10	Cre10.g454350	4856788	Cre10.g454600	4892266	6	5
C0013	g17118.t1	1792646	g17124.t1	1834948	7	chromosome_10	Cre10.g454650	4892490	Cre10.g454900	4934947	6	7
C0013	g17069.t1	1473462	g17117.t1	1792466	47	chromosome_10	Cre10.g455100	4958804	Cre10.g457150	5244535	46	45
C0013	g17063.t1	1395337	g17068.t1	1473210	6	chromosome_10	Cre10.g457331	5258997	Cre10.g457500	5302136	4	6
C0013	g16973.t1	710751	g17064.t1	1420450	91	chromosome_10	Cre10.g457550	5302657	Cre10.g462450	5978462	102	80
C0013	g16963.t1	652102	g16973.t1	712985	9	chromosome_10	Cre10.g462600	5982950	Cre10.g463100	6038837	11	7
C0013	g16884.t1	61584	g16962.t1	651652	74	chromosome_10	Cre10.g463100	6036436	Cre10.g467150	6550204	85	65
C0017a	g12587.t1	19547	g12609.t1	220727	20	chromosome_11	Cre11.g467524	30440	Cre11.g467548	174488	24	18
C0017a	g12611.t1	237707	g12614.t1	269517	4	chromosome_11	Cre11.g467554	235989	Cre11.g467557	261710	4	4
C0017a	g12619.t1	327607	g12705.t1	1001283	81	chromosome_11	Cre11.g467559	272703	Cre11.g467651	866053	88	77
C0024	g3290.t1	1359517	g3299.t1	1455140	9	chromosome_11	Cre11.g467652	866678	Cre11.g467663	969075	12	8
C0024	g3285.t1	1305177	g3289.t1	1359310	5	chromosome_11	Cre11.g467665	978976	Cre11.g467669	1032387	5	5
C0024	g3264.t1	1138385	g3284.t1	1304077	20	chromosome_11	Cre11.g467670	1036076	Cre11.g467689	1184519	20	18
C0024	g3248.t1	1034906	g3263.t1	1137289	15	chromosome_11	Cre11.g467690	1184536	Cre11.g467704	1261973	12	12
C0024	g3239.t1	952936	g3247.t1	1034779	8	chromosome_11	Cre11.g467704	1251062	Cre11.g467712	1333013	9	8
C0024	g3106.t1	83902	g3235.t1	931266	117	chromosome_11	Cre11.g467719	1373371	Cre11.g469800	2185692	135	108
C0065	g10338.t1	10636	g10342.t1	38037	5	chromosome_11	Cre11.g474700	2381363	Cre11.g474950	2408261	6	6
C0036	g2429.t1	386797	g2502.t1	1060043	65	chromosome_11	Cre11.g475000	2409349	Cre11.g477950	2910236	65	57
C0036	g2381.t1	47367	g2418.t1	341027	24	chromosome_11	Cre11.g478025	2917925	Cre11.g479350	3173173	30	21
C0060	g14109.t1	46377	g14158.t1	379277	43	chromosome_11	Cre11.g479450	3199000	Cre11.g481250	3493073	44	40
C0060	g14162.t1	407447	g14198.t1	671797	28	chromosome_11	Cre11.g481400	3523975	Cre11.g482450	3655422	24	20
C0098	g54.t1	28946	g94.t1	290460	31	chromosome_11	Cre11.g482600	3680383	Cre11.g483400	3801990	18	17
C0005	g5423.t1	2860367	g5463.t1	3126875	39	chromosome_12	Cre12.g483500	5948	Cre12.g485600	300070	49	37
C0005	g5338.t1	2188697	g5391.t1	2586927	51	chromosome_12	Cre12.g494650	320250	Cre12.g492151	647458	54	42
C0005	g5393.t1	2592586	g5422.t1	2858470	28	chromosome_12	Cre12.g494750	693833	Cre12.g495951	825594	26	22
C0005	g5214.t1	1380856	g5336.t1	2173250	117	chromosome_12	Cre12.g491500	1010410	Cre12.g499301	1693812	120	102
C0005	g5122.t1	825606	g5213.t1	1380720	90	chromosome_12	Cre12.g512750	1715415	Cre12.g507950	2257822	101	88
C0008	g7199.t1	1152442	g7434.t1	2378918	231	chromosome_12	Cre12.g507800	2289633	Cre12.g496950	3402421	232	214
C0003	g11171.t1	1524577	g11394.t1	2831787	217	chromosome_12	Cre12.g496850	3408211	Cre12.g523550	4709266	236	219
C0003	g11161.t1	1462417	g11170.t1	1524230	9	chromosome_12	Cre12.g523650	4722169	Cre12.g524100	4782556	12	9
C0003	g10916.t1	876	g11160.t1	1462190	236	chromosome_12	Cre12.g524150	4782579	Cre12.g537250	6320778	300	229
C0102	g17500.t1	1	g17539.t1	218909	39	chromosome_12	Cre12.g537350	6335107	Cre12.g539100	6553976	41	38
C0018	g2805.t1	47837	g2826.t1	165457	21	chromosome_12	Cre12.g561602	6799967	Cre12.g560668	6912147	20	21
C0072	g17177.t1	3916	g17262.t1	499134	82	chromosome_12	Cre12.g560650	6912982	Cre12.g556300	7458420	92	75
C0101	g11879.t1	51486	g11918.t1	282320	38	chromosome_12	Cre12.g556300	7455182	Cre12.g554450	7659960	37	35
C0026	g838.t1	816832	g915.t2	1375670	71	chromosome_12	Cre12.g554400	7660861	Cre12.g550450	8232307	85	66
C0026	g833.t1	775365	g837.t1	816205	4	chromosome_12	Cre12.g550400	8232312	Cre12.g550200	8269447	5	4
C0026	g705.t1	5749	g832.t1	769840	121	chromosome_12	Cre12.g550152	8275403	Cre12.g543500	9020347	143	112
C0042	g13307.t1	66626	g13347.t1	336267	40	chromosome_12	Cre12.g543450	9024656	Cre12.g541750	9223793	37	34
C0042	g13352.t1	374486	g13383.t1	614282	31	chromosome_12	Cre12.g541650	9231739	Cre12.g539650	9465850	42	31
C0042	g13384.t1	625360	g13434.t1	991369	47	chromosome_12	Cre12.g540076	9483648	Cre12.g557928	9725337	43	40
C0039	g10429.t1	20757	g10463.t1	241047	32	chromosome_13	Cre13.g561800	10080	Cre13.g563550	224378	37	31
C0039	g10464.t1	244046	g10471.t1	322113	7	chromosome_13	Cre13.g563600	224750	Cre13.g563850	268288	6	6
C0039	g10472.t1	323618	g10509.t1	617785	36	chromosome_13	Cre13.g563950	275730	Cre13.g565650	598406	43	29
C0039	g10511.t1	626277	g10525.t1	714835	15	chromosome_13	Cre13.g565750	611311	Cre13.g566300	677164	12	11
C0039	g10526.t1	714942	g10534.t1	818962	7	chromosome_13	Cre13.g566400	692383	Cre13.g566700	759243	8	6
C0039	g10536.t1	832272	g10539.t1	856912	4	chromosome_13	Cre13.g566750	759938	Cre13.g566900	783520	4	4
C0039	g10540.t1	858292	g10566.t1	1035246	25	chromosome_13	Cre13.g567100	804062	Cre13.g568350	989596	31	26
C0048	g1829.t1	14057	g1840.t1	127737	6	chromosome_13	Cre13.g568400	989841	Cre13.g568550	1034055	5	3
C0048	g1853.t2	190117	g1867.t1	264847	15	chromosome_13	Cre13.g568600	1034102	Cre13.g569400	1121021	20	15
C0048	g1869.t1	268847	g1949.t1	852706	78	chromosome_13	Cre13.g569400	1118318	Cre13.g573550	1628826	86	72
C0041	g8503.t1	467316	g8587.t1	997265	79	chromosome_13	Cre13.g573600	1628854	Cre13.g577650	2111405	84	72
C0041	g8498.t1	445837	g8503.t1	476340	6	chromosome_13	Cre13.g577700	2111455	Cre13.g578012	2140607	7	6
C0041	g8444.t1	12827	g8497.t1	445777	47	chromosome_13	Cre13.g578200	2145810	Cre13.g579850	2451893	43	31
C0006	g1599.t1	2749386	g1657.t1	3114052	56	chromosome_13	Cre13.g579901	2451976	Cre13.g582900	2799133	58	47
C0006	g1590.t1	2673757	g1598.t1	2749207	9	chromosome_13	Cre13.g583050	2805604	Cre13.g583450	2881535	12	9
C0006	g1569.t1	2498697	g1585.t1	2654070	16	chromosome_13	Cre13.g583500	2881581	Cre13.g584600	3070925	18	15
C0006	g1557.t1	2423208	g1567.t1	2494172	8	chromosome_13	Cre13.g584600	3066500	Cre13.g585050	3139645	12	8
C0031	g13026.t1	1	g13156.t1	907540	120	chromosome_13	Cre13.g585100	3139762	Cre13.g590750	3943188	122	105
C0031	g13156.t1	906540	g13164.t1	982203	8	chromosome_13	Cre13.g590750	3942153	Cre13.g591200	4044379	12	8
C0031	g13165.t1	982939	g13195.t1	1174991	31	chromosome_13	Cre13.g591250	4044420	Cre13.g592551	4225482	28	29
C0085	g13772.t1	233906	g13779.t1	291573	8	chromosome_13	Cre13.g602850	4363716	Cre13.g603176	4417049	7	7
C0085	g13759.t1	127786	g13771.t1	233780	12	chromosome_13	Cre13.g603176	4407247	Cre13.g603650	4487899	10	9
C0085	g13780.t1	291666	g13790.t1	345907	11	chromosome_13	Cre13.g602300	4487946	Cre13.g602750	4538459	11	10
C0085	g13750.t2	18997	g13759.t1	137430	10	chromosome_13	Cre13.g603225	4538520	Cre13.g604050	4627401	10	7
C0066	g15076.t1	1	g15137.t1	485405	56	chromosome_13	Cre13.g604050	4597835	Cre13.g607300	5099387	63	52
C0121	g12005.t1	12065	g12022.t1	162737	16	chromosome_13	Cre13.g607300	5094976	Cre13.g608000	5197731	15	14
C0055	g2239.t1	602848	g2241.t2	674421	3	chromosome_14	Cre14.g608050	4237	Cre14.g608200	74244	4	3
C0055	g2159.t1	17666	g2238.t1	600431	69	chromosome_14	Cre14.g608400	103345	Cre14.g612633	728895	90	69
C0021	g17394.t1	1000654	g17475.t1	1527320	79	chromosome_14	Cre14.g612700	733010	Cre14.g616400	1244738	84	66
C0021	g17389.t1	964535	g17393.t1	996895	5	chromosome_14	Cre14.g616550	1262751	Cre14.g616700	1299358	5	4
C0021	g17333.t1	541955	g17387.t1	952277	49	chromosome_14	Cre14.g616650	1283463	Cre14.g618776	1587584	53	47
C0021	g17314.t1	384577	g17332.t1	541666	18	chromosome_14	Cre14.g618860	1598069	Cre14.g619613	1734945	19	15
C0021	g17268.t1	8537	g17311.t1	376614	42	chromosome_14	Cre14.g619800	1747083	Cre14.g622050	2070707	49	39
C0080	g10111.t1	16220	g10119.t1	65149	9	chromosome_14	Cre14.g622550	2182724	Cre14.g622951	2230160	10	9
C0080	g10122.t1	77176	g10131.t1	158237	9	chromosome_14	Cre14.g623150	2252960	Cre14.g623650	2329089	12	7
C0080	g10135.t1	182507	g10141.t1	227040	7	chromosome_14	Cre14.g623700	2329154	Cre14.g624201	2387592	11	7
C0080	g10132.t1	159456	g10134.t1	182390	3	chromosome_14	Cre14.g624400	2392961	Cre14.g624500	2415832	4	3
C0080	g10145.t1	248257	g10164.t1	399287	19	chromosome_14	Cre14.g624550	2416273	Cre14.g625450	2540900	20	20
C0080	g10170.t1	432887	g10172.t1	443387	3	chromosome_14	Cre14.g625500	2541501	Cre14.g625600	2554995	3	3
C0280	g4722.t1	1	g4724.t1	29453	3	chromosome_14	Cre14.g625625	2557447	Cre14.g625802	2594867	4	3
C0137	g8837.t1	11417	g8848.t1	104407	12	chromosome_14	Cre14.g625850	2595078	Cre14.g626466	2674827	13	7
C0019	g13011.t1	1472446	g13025.t1	1595367	14	chromosome_14	Cre14.g626634	2698950	Cre14.g627350	2807668	15	12
C0019	g12973.t1	1159590	g13002.t1	1403200	28	chromosome_14	Cre14.g627576	2911897	Cre14.g629050	3183615	33	24
C0019	g12962.t1	1055784	g12967.t1	1115434	6	chromosome_14	Cre14.g629150	3204397	Cre14.g629400	3252226	6	4
C0019	g12952.t1	985641	g12958.t1	1031914	7	chromosome_14	Cre14.g629500	3262821	Cre14.g629750	3297386	6	6
C0019	g12942.t1	914406	g12951.t1	985359	8	chromosome_14	Cre14.g629880	3318281	Cre14.g630301	3390536	11	8
C0019	g12939.t1	898000	g12941.t1	913801	2	chromosome_14	Cre14.g630400	3394795	Cre14.g630500	3409214	3	2
C0019	g12921.t1	727863	g12934.t1	832916	13	chromosome_14	Cre14.g630811	3481685	Cre14.g630950	3548920	10	9
C0019	g12835.t1	17380	g12912.t1	632276	68	chromosome_14	Cre14.g631000	3556123	Cre14.g634193	4139254	84	61
C0004	g3758.t1	3002678	g3778.t1	3193062	19	chromosome_15	Cre15.g634701	67757	Cre15.g640750	246509	23	14
C0004	g3711.t1	2652137	g3752.t1	2950270	39	chromosome_15	Cre15.g640800	248138	Cre15.g637216	561237	39	40
C0040	g4993.t1	883870	g5002.t1	973310	8	chromosome_15	Cre15.g637761	663780	Cre15.g640200	751724	15	6
C0040	g5003.t1	975305	g5006.t1	998240	4	chromosome_15	Cre15.g640100	766890	Cre15.g639900	803096	5	4
C0040	g5008.t1	1014009	g5010.t1	1033093	3	chromosome_15	Cre15.g639650	824443	Cre15.g639550	846092	4	4
C0108	g2327.t1	13976	g2341.t1	140910	11	chromosome_15	Cre15.g639552	846535	Cre15.g639100	982149	16	6
C0100	g6645.t1	40557	g6647.t1	58600	3	chromosome_15	Cre15.g638551	1050640	Cre15.g638400	1071519	4	3
C0100	g6651.t1	72326	g6677.t1	269087	23	chromosome_15	Cre15.g638050	1102836	Cre15.g641800	1300561	24	16
C0095	g3786.t1	15936	g3798.t1	125010	11	chromosome_15	Cre15.g641850	1301590	Cre15.g642000	1354272	6	4
C0092	g13710.t1	224506	g13715.t1	278420	5	chromosome_15	Cre15.g644051	1667769	Cre15.g643550	1750554	8	5
C0044	g4403.t1	18347	g4408.t1	51670	6	chromosome_16	Cre16.g696050	22270	Cre16.g695851	59817	6	6
C0044	g4411.t1	67296	g4512.t1	853376	94	chromosome_16	Cre16.g695800	59831	Cre16.g691750	663031	90	81
C0036	g2423.t1	363487	g2424.t1	365647	2	chromosome_16	Cre16.g691754	671533	Cre16.g691755	674118	2	2
C0044	g4513.t1	853596	g4514.t1	863386	2	chromosome_16	Cre16.g691500	682653	Cre16.g691450	693588	2	2
C0044	g4515.t1	863784	g4533.t1	981466	19	chromosome_16	Cre16.g691352	710123	Cre16.g647602	834743	17	18
C0007	g14999.t1	2179237	g15070.t1	2634417	67	chromosome_16	Cre16.g647850	853934	Cre16.g651150	1254892	71	59
C0007	g14903.t1	1519192	g14998.t1	2178572	94	chromosome_16	Cre16.g651300	1261668	Cre16.g655950	1912164	97	88
C0007	g14892.t1	1460329	g14898.t1	1489170	7	chromosome_16	Cre16.g656000	1914878	Cre16.g656300	1945127	7	7
C0007	g14678.t2	79987	g14888.t1	1446340	204	chromosome_16	Cre16.g656350	1945398	Cre16.g666576	3236397	210	190
C0063	g4729.t1	34566	g4748.t1	128840	17	chromosome_16	Cre16.g670261	3440923	Cre16.g676314	3511117	16	16
C0063	g4749.t1	129344	g4761.t1	203430	12	chromosome_16	Cre16.g677026	3514561	Cre16.g681657	3581267	13	11
C0063	g4762.t1	203737	g4814.t1	508315	50	chromosome_16	Cre16.g682013	3581270	Cre16.g690500	3911831	55	46
C0063	g4816.t1	513521	g4823.t1	569902	7	chromosome_16	Cre16.g670500	3999778	Cre16.g670200	4031595	7	6
C0063	g4825.t1	579292	g4826.t1	589895	2	chromosome_16	Cre16.g670100	4041291	Cre16.g670050	4053324	2	2
C0008	g7020.t1	14137	g7040.t1	141450	21	chromosome_16	Cre16.g669950	4057848	Cre16.g668550	4220183	33	21
C0008	g7041.t1	141477	g7048.t1	193860	8	chromosome_16	Cre16.g668400	4234336	Cre16.g668050	4288773	8	8
C0008	g7049.t1	193956	g7198.t1	1151170	147	chromosome_16	Cre16.g668000	4288846	Cre16.g682550	5284423	165	142
C0003	g11395.t1	2832117	g11489.t1	3345577	91	chromosome_16	Cre16.g682450	5296636	Cre16.g677650	5854055	99	80
C0003	g11490.t1	3345884	g11495.t1	3376897	6	chromosome_16	Cre16.g677600	5854921	Cre16.g677350	5886089	5	5
C0003	g11496.t1	3377494	g11574.t1	3925720	76	chromosome_16	Cre16.g677250	5891512	Cre16.g673650	6413437	77	71
C0003	g11575.t1	3927196	g11581.t1	3985187	7	chromosome_16	Cre16.g673550	6422636	Cre16.g673050	6496515	12	5
C0022	g11598.t1	24417	g11745.t1	1070500	143	chromosome_16	Cre16.g673000	6496570	Cre16.g685725	7412424	150	135
C0050	g4627.t1	13990	g4628.t1	26637	2	chromosome_16	Cre16.g686173	7420755	Cre16.g686286	7434666	2	2
C0022	g11746.t1	1072549	g11802.t1	1482580	53	chromosome_16	Cre16.g686622	7446025	Cre16.g692228	7773294	51	39
C0071	g11808.t2	24677	g11867.t1	464019	54	chromosome_17	Cre17.g696250	17594	Cre17.g698903	437196	58	45
C0010	g7978.t1	416097	g8212.t1	2113777	219	chromosome_17	Cre17.g698950	437675	Cre17.g710850	1961977	239	207
C0010	g7893.t1	15767	g7977.t1	416060	83	chromosome_17	Cre17.g711000	1974300	Cre17.g715800	2449838	102	76
C0124	g7724.t1	3927	g7742.t1	147037	17	chromosome_17	Cre17.g715801	2450046	Cre17.g716850	2593602	26	17
C0012	g14435.t1	877634	g14669.t1	2258764	218	chromosome_17	Cre17.g717050	2601035	Cre17.g727750	3798329	221	200
C0002	g12566.t1	4081467	g12568.t1	4114860	3	chromosome_17	Cre17.g727850	3810909	Cre17.g727950	3840673	3	3
C0002	g12562.t1	4032067	g12565.t1	4080247	4	chromosome_17	Cre17.g728100	3845909	Cre17.g728250	3892154	4	4
C0002	g12521.t1	3743087	g12561.t1	4031994	39	chromosome_17	Cre17.g728300	3892219	Cre17.g729901	4168801	36	32
C0002	g12434.t1	3161629	g12518.t1	3733645	80	chromosome_17	Cre17.g730000	4171696	Cre17.g733400	4675733	77	72
C0083	g2351.t1	65308	g2353.t1	89517	2	chromosome_17	Cre17.g733652	4714712	Cre17.g733950	4825102	11	2
C0083	g2363.t1	178605	g2376.t1	322410	13	chromosome_17	Cre17.g734000	4826647	Cre17.g734516	4918354	14	12
C0083	g2355.t1	113107	g2362.t1	173580	6	chromosome_17	Cre17.g734548	4920672	Cre17.g734644	4967303	6	6
C0002	g12413.t1	2958655	g12429.t1	3132350	16	chromosome_17	Cre17.g734821	5078876	Cre17.g735900	5236229	20	16
C0002	g12401.t1	2841836	g12411.t1	2952893	11	chromosome_17	Cre17.g735950	5236830	Cre17.g736300	5316701	7	9
C0002	g12333.t1	2371112	g12400.t1	2841310	56	chromosome_17	Cre17.g736400	5329964	Cre17.g739300	5771583	61	48
C0002	g12296.t1	2089497	g12329.t1	2347043	29	chromosome_17	Cre17.g739426	5782934	Cre17.g741300	6087207	48	26
C0009	g9826.t1	2268556	g9857.t1	2548630	30	chromosome_17	Cre17.g741400	6097590	Cre17.g742700	6304516	28	22
C0073	g15617.t1	20326	g15661.t1	496335	37	chromosome_17	Cre17.g743547	6600763	Cre17.g746247	6989749	54	32
C0104	g7784.t1	1	g7813.t1	257207	30	chromosome_17	Cre17.g746247	6979764	Cre17.g747897	7169215	33	25
C0053	g13966.t1	40226	g14059.t1	735902	94	chromosome_2	Cre02.g073200	28610	Cre02.g077900	621888	101	90
C0129	g13724.t1	10267	g13742.t1	131063	18	chromosome_2	Cre02.g078100	661501	Cre02.g078804	782412	20	14
C0025	g5631.t3	506428	g5784.t1	1458713	147	chromosome_2	Cre02.g078777	771148	Cre02.g086300	1736822	166	146
C0025	g5562.t1	1	g5630.t1	504312	65	chromosome_2	Cre02.g086500	1753757	Cre02.g089237	2133735	58	57
C0114	g1970.t1	165836	g1977.t1	219788	8	chromosome_2	Cre02.g089237	2110210	Cre02.g089450	2166595	6	5
C0114	g1960.t1	103207	g1968.t1	160127	7	chromosome_2	Cre02.g089608	2178501	Cre02.g089950	2228966	8	7
C0114	g1951.t1	38450	g1959.t1	100427	9	chromosome_2	Cre02.g090000	2230657	Cre02.g090400	2277078	8	7
C0089	g1767.t1	35997	g1819.t1	357250	51	chromosome_2	Cre02.g090451	2277081	Cre02.g092950	2576114	56	45
C0112	g10279.t1	16216	g10307.t1	187670	29	chromosome_2	Cre02.g093300	2673452	Cre02.g094650	2844427	29	31
C0010	g8243.t1	2358305	g8247.t1	2402125	5	chromosome_2	Cre02.g094750	2849799	Cre02.g094900	2889614	4	4
C0125	g1270.t1	70174	g1275.t1	108707	6	chromosome_2	Cre02.g095068	3173491	Cre02.g095073	3216614	6	6
C0090	g4538.t1	796	g4592.t2	377387	49	chromosome_2	Cre02.g095074	3218035	Cre02.g095126	3533871	50	44
C0138	g1748.t1	2927	g1759.t1	75440	11	chromosome_2	Cre02.g095128	3541073	Cre02.g095141	3619368	14	10
C0024	g3097.t1	38096	g3105.t1	82801	9	chromosome_2	Cre02.g095144	3632056	Cre02.g095151	3662892	7	8
C0010	g8238.t1	2333626	g8242.t1	2357439	5	chromosome_2	Cre02.g095000	3690531	Cre02.g095200	3714197	5	5
C0010	g8223.t1	2209075	g8236.t1	2292726	13	chromosome_2	Cre02.g095250	3714506	Cre02.g095900	3861273	15	15
C0010	g8221.t1	2183611	g8222.t1	2208193	2	chromosome_2	Cre02.g095950	3861895	Cre02.g096000	3882449	2	2
C0120	g7489.t1	69846	g7496.t1	122950	8	chromosome_2	Cre02.g096050	3882914	Cre02.g096400	3927017	8	8
C0120	g7498.t1	127996	g7501.t1	156797	4	chromosome_2	Cre02.g096700	3963296	Cre02.g096850	3989585	5	4
C0069	g6015.t1	1935	g6067.t1	386400	49	chromosome_2	Cre02.g096950	3994380	Cre02.g099150	4325502	47	48
C0001b	g16353.t1	1090766	g16390.t1	1348430	37	chromosome_2	Cre02.g099200	4325552	Cre02.g100850	4567728	34	30
C0001b	g16347.t1	1028247	g16351.t1	1087467	5	chromosome_2	Cre02.g100950	4573433	Cre02.g101100	4626928	4	4
C0001b	g16185.t1	5407	g16345.t1	1022136	157	chromosome_2	Cre02.g101150	4628423	Cre02.g108200	5499599	152	136
C0014	g6331.t1	1519946	g6415.t1	2060932	78	chromosome_2	Cre02.g108150	5492159	Cre02.g112000	5963089	83	75
C0004	g3326.t1	126507	g3493.t1	1126285	163	chromosome_2	Cre02.g112050	5963569	Cre02.g120350	6967962	186	161
C0040	g4917.t1	216127	g4946.t1	426340	26	chromosome_2	Cre02.g147900	6989611	Cre02.g146650	7131487	25	22
C0035	g6479.t1	1	g6571.t1	699375	88	chromosome_2	Cre02.g146629	7131546	Cre02.g143200	7674167	87	83
C0097	g8782.t1	1	g8818.t1	267840	34	chromosome_2	Cre02.g143200	7663336	Cre02.g141100	7931558	43	30
C0092	g13701.t1	121717	g13707.t1	209014	5	chromosome_2	Cre02.g141606	8394740	Cre02.g141726	8464294	7	4
C0059	g15764.t1	603321	g15771.t1	685610	5	chromosome_2	Cre02.g141786	8472166	Cre02.g141846	8519807	4	5
C0092	g13718.t1	325626	g13720.t2	363020	3	chromosome_2	Cre02.g141806	8482883	Cre02.g141926	8546405	6	4
C0059	g15745.t1	439077	g15748.t1	453377	4	chromosome_2	Cre02.g142066	8656453	Cre02.g142146	8673840	5	4
C0059	g15726.t1	218987	g15734.t1	301097	5	chromosome_2	Cre02.g142186	8693839	Cre02.g142266	8725739	5	4
C0017b	g12708.t1	4451	g12713.t1	47194	4	chromosome_2	Cre02.g143567	9180870	Cre02.g143667	9216656	5	3
C0069	g6068.t1	387016	g6089.t1	515398	21	chromosome_3	Cre03.g143787	60326	Cre03.g144264	193575	23	21
C0001b	g16392.t1	1352246	g16710.t1	3403876	300	chromosome_3	Cre03.g144284	197896	Cre03.g157150	2136895	318	272
C0001b	g16711.t1	3404774	g16715.t1	3453235	5	chromosome_3	Cre03.g157200	2138087	Cre03.g157400	2180275	5	5
C0001b	g16716.t1	3453765	g16811.t1	4087544	93	chromosome_3	Cre03.g157600	2223559	Cre03.g162366	2829682	100	88
C0001b	g16812.t1	4087821	g16818.t1	4139421	7	chromosome_3	Cre03.g162400	2829731	Cre03.g162701	2877481	7	7
C0001b	g16820.t1	4143671	g16827.t1	4208374	8	chromosome_3	Cre03.g162750	2877615	Cre03.g163150	2937907	8	8
C0001b	g16829.t1	4214121	g16871.t1	4457756	39	chromosome_3	Cre03.g163200	2938280	Cre03.g165450	3210288	49	39
C0032	g8591.t1	3533	g8689.t1	595952	97	chromosome_3	Cre03.g165550	3227761	Cre03.g170150	3783826	98	88
C0001a	g15971.t1	1021867	g15989.t1	1114765	19	chromosome_3	Cre03.g170200	3783879	Cre03.g171050	3874796	21	18
C0001a	g15992.t1	1127686	g16045.t1	1465980	51	chromosome_3	Cre03.g171100	3874845	Cre03.g173800	4176747	59	50
C0001a	g16049.t1	1480897	g16182.t1	2337493	125	chromosome_3	Cre03.g173900	4184048	Cre03.g179961	4970943	137	124
C0018	g2897.t1	647373	g3088.t1	1601620	188	chromosome_3	Cre03.g179961	4950878	Cre03.g189550	5857267	190	192
C0018	g2881.t1	548812	g2895.t1	638096	14	chromosome_3	Cre03.g189600	5857776	Cre03.g190200	5933449	13	14
C0018	g2830.t1	198437	g2880.t1	548713	49	chromosome_3	Cre03.g190250	5933677	Cre03.g192600	6252298	47	44
C0061	g277.t1	22007	g313.t1	199057	37	chromosome_3	Cre03.g192850	6262545	Cre03.g194500	6421684	36	37
C0061	g312.t1	188623	g340.t1	340460	29	chromosome_3	Cre03.g194650	6443129	Cre03.g195950	6574672	29	29
C0061	g341.t1	340707	g383.t1	566511	42	chromosome_3	Cre03.g196000	6574758	Cre03.g198150	6757066	45	40
C0110	g3818.t1	1	g3850.t1	185044	31	chromosome_3	Cre03.g208100	7177068	Cre03.g206550	7346011	35	31
C0029	g8862.t1	49796	g9028.t1	1195980	165	chromosome_3	Cre03.g206452	7353304	Cre03.g198750	8363912	167	156
C0128	g2138.t1	10966	g2153.t1	123027	16	chromosome_3	Cre03.g199311	8422937	Cre03.g200543	8484346	12	13
C0217	g4398.t1	1	g4401.t1	26213	4	chromosome_3	Cre03.g200767	8498563	Cre03.g201103	8519360	4	4
C0233	g7463.t1	982	g7467.t1	36053	5	chromosome_3	Cre03.g201327	8520999	Cre03.g201776	8544802	5	5
C0294	g10273.t1	1496	g10275.t1	22547	3	chromosome_3	Cre03.g202113	8559794	Cre03.g202337	8568918	2	2
C0040	g4891.t1	8487	g4914.t1	194760	24	chromosome_3	Cre03.g202561	8581223	Cre03.g205361	8762024	26	22
C0035	g6572.t1	700944	g6589.t1	807598	18	chromosome_3	Cre03.g205473	8762073	Cre03.g207377	8873609	18	18
C0035	g6591.t1	818064	g6595.t1	847172	4	chromosome_3	Cre03.g207265	8864576	Cre03.g207937	8898851	7	4
C0035	g6597.t1	857795	g6633.t1	1137579	36	chromosome_3	Cre03.g208049	8900086	Cre03.g212753	9178419	42	30
C0029	g8855.t1	23	g8861.t1	49307	7	chromosome_3	Cre03.g212865	9179130	Cre03.g213649	9219386	8	7
C0017b	g12715.t1	63830	g12717.t1	81181	3	chromosome_4	Cre04.g213761	11896	Cre04.g213985	27733	3	3
C0030	g933.t1	106547	g969.t1	488910	28	chromosome_4	Cre04.g214097	29040	Cre04.g217550	257595	33	16
C0058	g1234.t1	472873	g1246.t1	628533	10	chromosome_4	Cre04.g217750	271571	Cre04.g217907	323342	7	8
C0058	g1216.t1	309838	g1227.t1	413410	11	chromosome_4	Cre04.g217909	341025	Cre04.g217922	445738	14	10
C0058	g1200.t1	145567	g1207.t1	216710	7	chromosome_4	Cre04.g217929	475911	Cre04.g217933	508493	5	5
C0058	g1210.t1	241637	g1211.t1	275130	2	chromosome_4	Cre04.g217934	508584	Cre04.g217935	532903	2	2
C0058	g1185.t1	14996	g1197.t1	127650	12	chromosome_4	Cre04.g217944	622750	Cre04.g217959	733035	15	10
C0017b	g12720.t1	114895	g12774.t1	578998	45	chromosome_4	Cre04.g217991	1062540	Cre04.g214503	1373976	48	36
C0030	g982.t1	642281	g1034.t1	1172066	35	chromosome_4	Cre04.g214350	1397761	Cre04.g212550	1718520	33	28
C0006	g1279.t1	30280	g1373.t2	802140	88	chromosome_4	Cre04.g212500	1718694	Cre04.g220850	2357985	93	73
C0006	g1374.t1	802356	g1377.t1	830449	4	chromosome_4	Cre04.g220900	2357991	Cre04.g221050	2386177	4	4
C0006	g1378.t1	830526	g1448.t1	1423337	68	chromosome_4	Cre04.g221200	2394141	Cre04.g224850	2965042	75	58
C0006	g1453.t1	1460177	g1470.t1	1604367	18	chromosome_4	Cre04.g225200	3038950	Cre04.g226050	3152013	18	13
C0006	g1471.t1	1605116	g1529.t1	2223564	50	chromosome_4	Cre04.g226150	3173896	Cre04.g229350	3737892	68	41
C0006	g1530.t1	2223609	g1555.t1	2409909	24	chromosome_4	Cre04.g229450	3748841	Cre04.g231222	3952875	24	18
C0117	g17491.t1	144846	g17497.t1	198666	6	chromosome_4	Cre04.g231516	3960886	Cre04.g232202	4018335	8	7
C0117	g17477.t1	13076	g17487.t1	125607	11	chromosome_4	Cre04.g232402	4021927	Cre04.g233302	4083415	10	9
C0081	g7646.t1	1	g7691.t1	430940	45	chromosome_5	Cre05.g234400	163870	Cre05.g232002	629198	50	43
C0119	g8422.t1	12257	g8430.t1	79960	9	chromosome_5	Cre05.g232004	631423	Cre05.g230600	714270	15	8
C0028	g6800.t1	887138	g6834.t1	1145951	34	chromosome_5	Cre05.g248650	731171	Cre05.g247300	914826	27	27
C0028	g6793.t1	839917	g6798.t1	879968	6	chromosome_5	Cre05.g247200	923865	Cre05.g246950	965534	6	6
C0028	g6787.t1	811418	g6792.t1	839127	6	chromosome_5	Cre05.g246900	965799	Cre05.g246753	994336	6	4
C0028	g6726.t1	335647	g6785.t1	809121	55	chromosome_5	Cre05.g246552	1016126	Cre05.g243454	1609599	68	48
C0028	g6684.t1	28607	g6721.t1	311407	36	chromosome_5	Cre05.g243354	1617798	Cre05.g241650	1878167	39	29
C0028	g6835.t1	1146475	g6848.t1	1270567	9	chromosome_5	Cre05.g241633	1919319	Cre05.g234550	2063875	16	7
C0093	g12826.t1	286547	g12831.t1	343740	6	chromosome_5	Cre05.g234636	2086560	Cre05.g234641	2140451	6	6
C0093	g12801.t1	85562	g12824.t1	268497	21	chromosome_5	Cre05.g234645	2148186	Cre05.g234850	2326701	26	20
C0037	g13531.t1	28322	g13542.t1	108390	12	chromosome_5	Cre05.g235450	2454358	Cre05.g236039	2555425	13	11
C0037	g13544.t1	125037	g13548.t1	172570	5	chromosome_5	Cre05.g236050	2555428	Cre05.g236216	2606001	5	5
C0037	g13549.t1	172866	g13568.t2	368427	19	chromosome_5	Cre05.g236250	2606050	Cre05.g237150	2788889	25	22
C0037	g13570.t1	370507	g13640.t1	810577	69	chromosome_5	Cre05.g237350	2808964	Cre05.g240150	3254691	74	69
C0037	g13649.t1	855066	g13672.t1	1026895	24	chromosome_5	Cre05.g240350	3308232	Cre05.g241450	3466791	24	21
C0105	g1145.t1	55577	g1184.t1	268603	36	chromosome_6	Cre06.g248750	18581	Cre06.g250850	269924	41	34
C0045	g2121.t1	846207	g2133.t1	920969	12	chromosome_6	Cre06.g250850	258979	Cre06.g251350	328313	11	11
C0045	g2113.t1	799907	g2120.t1	846090	7	chromosome_6	Cre06.g251400	328329	Cre06.g251716	374684	7	7
C0045	g2089.t1	582567	g2097.t1	639460	9	chromosome_6	Cre06.g251800	378558	Cre06.g252200	420090	9	10
C0045	g2098.t1	640307	g2099.t1	646370	2	chromosome_6	Cre06.g252401	439123	Cre06.g252450	445551	2	2
C0045	g2086.t1	568546	g2088.t1	582480	3	chromosome_6	Cre06.g252550	448835	Cre06.g252700	473860	5	3
C0045	g2100.t1	656016	g2108.t1	770470	5	chromosome_6	Cre06.g252650	467531	Cre06.g252850	534447	6	3
C0045	g2066.t1	470284	g2084.t1	564667	18	chromosome_6	Cre06.g253200	578898	Cre06.g254850	875368	52	17
C0045	g2059.t1	444077	g2065.t1	470100	7	chromosome_6	Cre06.g255050	898335	Cre06.g255350	932114	7	7
C0045	g1991.t1	139	g2058.t1	425469	66	chromosome_6	Cre06.g255400	932147	Cre06.g258900	1400593	79	69
C0076	g5506.t1	202026	g5545.t1	482340	40	chromosome_6	Cre06.g258850	1390224	Cre06.g260600	1602499	37	34
C0076	g5470.t1	4856	g5505.t1	199460	35	chromosome_6	Cre06.g260750	1616574	Cre06.g262350	1784978	35	32
C0051	g8258.t1	1	g8322.t1	352140	63	chromosome_6	Cre06.g262350	1780643	Cre06.g265250	2110003	63	63
C0051	g8330.t1	366037	g8347.t1	498881	18	chromosome_6	Cre06.g265450	2115649	Cre06.g266550	2263181	24	16
C0051	g8348.t1	500096	g8356.t1	542234	9	chromosome_6	Cre06.g266800	2269678	Cre06.g267200	2312966	9	9
C0051	g8357.t1	546957	g8361.t2	588070	5	chromosome_6	Cre06.g267250	2313306	Cre06.g267400	2345740	4	4
C0051	g8363.t1	590017	g8379.t1	657224	16	chromosome_6	Cre06.g267500	2351337	Cre06.g268200	2408899	15	15
C0051	g8382.t1	659047	g8398.t1	779745	16	chromosome_6	Cre06.g268450	2416700	Cre06.g269300	2555260	20	15
C0151	g12784.t1	23257	g12792.t1	84150	8	chromosome_6	Cre06.g269350	2563626	Cre06.g269801	2630913	9	7
C0027	g15304.t1	870837	g15394.t1	1351460	89	chromosome_6	Cre06.g269865	2633396	Cre06.g274150	3042257	95	79
C0027	g15293.t1	822267	g15303.t1	870381	11	chromosome_6	Cre06.g274300	3045493	Cre06.g274800	3091577	11	11
C0027	g15262.t1	679686	g15290.t1	818942	27	chromosome_6	Cre06.g274850	3091697	Cre06.g276150	3224400	28	27
C0051	g8379.t1	656496	g8381.t1	658967	3	chromosome_6	Cre06.g276800	3268455	Cre06.g276950	3272432	4	3
C0027	g15231.t1	544117	g15249.t1	658960	19	chromosome_6	Cre06.g276900	3270223	Cre06.g277801	3380110	19	18
C0027	g15142.t1	31747	g15222.t1	529587	77	chromosome_6	Cre06.g278088	3417814	Cre06.g278176	3872143	83	73
C0065	g10343.t1	39417	g10425.t1	544512	80	chromosome_6	Cre06.g278177	3872146	Cre06.g278271	4389765	91	78
C0020	g2514.t1	63697	g2563.t1	291257	50	chromosome_6	Cre06.g278150	4800956	Cre06.g280385	5043005	51	46
C0020	g2565.t1	295527	g2710.t1	1114592	144	chromosome_6	Cre06.g280385	5038370	Cre06.g287150	5747609	148	135
C0020	g2714.t1	1143490	g2773.t1	1584617	60	chromosome_6	Cre06.g287176	5747861	Cre06.g290000	6124480	56	56
C0032	g8690.t1	596061	g8777.t1	1188241	75	chromosome_6	Cre06.g290100	6132090	Cre06.g294050	6660830	76	69
C0001a	g15899.t1	495374	g15970.t1	1021482	68	chromosome_6	Cre06.g294100	6660883	Cre06.g297650	7160647	72	60
C0001a	g15822.t1	168	g15898.t1	494267	76	chromosome_6	Cre06.g297750	7167879	Cre06.g301650	7675051	85	65
C0067	g1670.t1	9756	g1742.t1	489045	70	chromosome_6	Cre06.g301750	7678550	Cre06.g305251	8174357	77	66
C0049	g15471.t1	521643	g15512.t1	779596	40	chromosome_6	Cre06.g305251	8166936	Cre06.g307300	8447227	47	35
C0049	g15467.t1	495932	g15470.t1	520313	4	chromosome_6	Cre06.g307350	8447237	Cre06.g307500	8469153	4	4
C0049	g15397.t1	1726	g15466.t1	495746	65	chromosome_6	Cre06.g307551	8470664	Cre06.g310850	8876456	68	61
C0118	g7695.t1	1	g7720.t1	166070	25	chromosome_6	Cre06.g310950	8879001	Cre06.g311950	9011607	21	21
C0011	g10569.t1	17197	g10613.t1	346270	44	chromosome_7	Cre07.g312050	17770	Cre07.g314150	289717	43	33
C0011	g10614.t1	346337	g10623.t1	410307	8	chromosome_7	Cre07.g314250	297558	Cre07.g314600	348384	8	8
C0011	g10624.t1	410377	g10643.t1	559918	18	chromosome_7	Cre07.g314650	348608	Cre07.g315550	469946	22	14
C0011	g10647.t1	618095	g10673.t1	794448	26	chromosome_7	Cre07.g315600	470179	Cre07.g316992	638659	25	23
C0011	g10679.t1	818715	g10687.t1	876286	9	chromosome_7	Cre07.g317050	641565	Cre07.g317550	715198	13	8
C0011	g10690.t1	884884	g10695.t1	921075	6	chromosome_7	Cre07.g317650	725951	Cre07.g317850	754360	4	4
C0011	g10697.t1	926425	g10808.t1	1710481	106	chromosome_7	Cre07.g317908	757821	Cre07.g322550	1376136	101	101
C0011	g10813.t1	1730769	g10912.t1	2340917	96	chromosome_7	Cre07.g322900	1410790	Cre07.g325756	1990033	103	93
C0109	g14065.t1	1	g14096.t1	238265	28	chromosome_7	Cre07.g325759	1996086	Cre07.g326600	2153103	22	20
C0034	g148.t1	295997	g270.t1	1125114	112	chromosome_7	Cre07.g326600	2142096	Cre07.g332300	2881572	132	99
C0034	g141.t1	241977	g145.t1	280810	5	chromosome_7	Cre07.g332450	2887902	Cre07.g332650	2924101	5	5
C0034	g123.t1	112577	g139.t1	238690	15	chromosome_7	Cre07.g332700	2924112	Cre07.g333535	3050487	17	16
C0127	g10331.t1	54557	g10336.t1	111478	4	chromosome_7	Cre07.g333850	3210448	Cre07.g333950	3224787	3	3
C0054	g4330.t1	326216	g4380.t2	693426	46	chromosome_7	Cre07.g334100	3231034	Cre07.g336100	3520438	40	38
C0054	g4323.t1	287307	g4328.t1	322650	5	chromosome_7	Cre07.g336200	3523168	Cre07.g336500	3571763	7	5
C0054	g4276.t1	26617	g4320.t1	277850	44	chromosome_7	Cre07.g336600	3575876	Cre07.g338451	3800376	41	31
C0033	g9473.t1	1012681	g9495.t1	1145125	22	chromosome_7	Cre07.g338550	3805265	Cre07.g339900	4009532	31	20
C0033	g9467.t1	983280	g9472.t1	1010891	6	chromosome_7	Cre07.g339900	4001558	Cre07.g340200	4040755	7	6
C0033	g9324.t1	26637	g9467.t1	987930	134	chromosome_7	Cre07.g340250	4040904	Cre07.g347900	5115079	169	124
C0046	g7510.t1	13697	g7629.t1	793790	112	chromosome_7	Cre07.g347980	5118973	Cre07.g353150	5792991	113	104
C0057	g9209.t1	637417	g9223.t1	705887	14	chromosome_7	Cre07.g353150	5790580	Cre07.g353700	5873248	15	13
C0057	g9181.t1	438287	g9208.t1	637240	28	chromosome_7	Cre07.g353850	5884018	Cre07.g355300	6073680	31	22
C0057	g9161.t1	310187	g9179.t1	432120	15	chromosome_7	Cre07.g355350	6073880	Cre07.g356050	6158013	15	14
C0057	g9119.t1	9933	g9159.t1	303886	40	chromosome_7	Cre07.g356101	6158020	Cre07.g358050	6421672	45	38
C0074	g7821.t1	17877	g7824.t1	50447	4	chromosome_8	Cre08.g358200	7976	Cre08.g358400	36767	5	4
C0074	g7827.t1	55508	g7862.t1	305120	33	chromosome_8	Cre08.g358522	61389	Cre08.g358572	374195	42	29
C0074	g7863.t2	306407	g7867.t1	344107	5	chromosome_8	Cre08.g358573	374584	Cre08.g358577	409875	5	5
C0074	g7868.t1	344877	g7884.t1	458630	15	chromosome_8	Cre08.g358578	409878	Cre08.g358950	508918	16	12
C0050	g4629.t1	27886	g4721.t1	784526	87	chromosome_8	Cre08.g359250	538341	Cre08.g363250	1223902	90	83
C0096	g7743.t1	1206	g7783.t1	332004	38	chromosome_8	Cre08.g363300	1243469	Cre08.g365205	1587055	43	49
C0068	g9243.t1	7476	g9319.t1	521337	71	chromosome_8	Cre08.g365150	1566104	Cre08.g368450	2050435	81	71
C0087	g6852.t1	14677	g6861.t1	67880	9	chromosome_8	Cre08.g368500	2050483	Cre08.g369000	2131557	11	9
C0087	g6863.t1	75067	g6868.t1	105440	6	chromosome_8	Cre08.g369150	2137068	Cre08.g369400	2165737	6	6
C0087	g6875.t1	175327	g6877.t1	212537	3	chromosome_8	Cre08.g369600	2176734	Cre08.g369683	2200406	4	3
C0087	g6879.t1	231766	g6896.t1	393297	17	chromosome_8	Cre08.g370116	2267821	Cre08.g371000	2396937	18	14
C0070	g6450.t1	315136	g6477.t1	505780	26	chromosome_8	Cre08.g371400	2423735	Cre08.g372600	2579335	24	21
C0070	g6438.t1	195217	g6449.t1	315070	12	chromosome_8	Cre08.g372750	2587443	Cre08.g373300	2698460	13	13
C0126	g4836.t1	15456	g4842.t1	92587	7	chromosome_8	Cre08.g373450	3200690	Cre08.g373726	3277469	7	7
C0079	g14267.t1	442898	g14270.t1	457171	4	chromosome_8	Cre08.g373916	3315294	Cre08.g374100	3346621	4	4
C0079	g14256.t1	364377	g14262.t1	416827	5	chromosome_8	Cre08.g374200	3351503	Cre08.g374450	3397258	7	5
C0079	g14218.t1	95320	g14254.t1	340270	35	chromosome_8	Cre08.g374650	3406807	Cre08.g376500	3654410	41	30
C0079	g14205.t1	1	g14215.t1	83497	11	chromosome_8	Cre08.g376700	3669059	Cre08.g377200	3761284	12	12
C0005	g5015.t1	1	g5017.t1	52521	3	chromosome_8	Cre08.g377200	3740573	Cre08.g377350	3807314	4	3
C0005	g5018.t1	53557	g5024.t1	106115	7	chromosome_8	Cre08.g377400	3807317	Cre08.g377750	3861394	8	7
C0005	g5025.t1	107887	g5120.t1	802750	90	chromosome_8	Cre08.g377850	3867328	Cre08.g382950	4568565	111	82
C0008	g7439.t1	2420033	g7462.t1	2607300	22	chromosome_8	Cre08.g383050	4580909	Cre08.g384250	4748218	24	19
C0103	g15672.t1	30387	g15711.t1	272981	38	chromosome_8	Cre08.g384355	4810678	Cre08.g386050	5017507	38	35
C0099	g15798.t1	248637	g15804.t1	291910	7	chromosome_9	Cre09.g386113	10448	Cre09.g386161	57227	7	6
C0099	g15774.t1	43547	g15796.t1	228040	21	chromosome_9	Cre09.g386200	66966	Cre09.g386747	213662	22	16
C0009	g9596.t1	95948	g9606.t1	241597	8	chromosome_9	Cre09.g386758	236787	Cre09.g395925	299474	5	7
C0009	g9643.t1	533983	g9645.t1	548393	3	chromosome_9	Cre09.g405050	363974	Cre09.g404900	385649	4	2
C0009	g9658.t1	644343	g9794.t1	1995177	108	chromosome_9	Cre09.g404650	417724	Cre09.g399200	1286993	120	82
C0009	g9794.t1	1990533	g9800.t1	2031784	7	chromosome_9	Cre09.g399200	1282482	Cre09.g399000	1311601	6	6
C0009	g9801.t1	2036223	g9804.t1	2068667	4	chromosome_9	Cre09.g398900	1317412	Cre09.g398700	1341913	4	4
C0009	g9808.t1	2086024	g9817.t1	2173567	6	chromosome_9	Cre09.g398650	1347519	Cre09.g398250	1462368	8	6
C0002	g12192.t1	1238822	g12295.t1	2089460	98	chromosome_9	Cre09.g398200	1464293	Cre09.g393450	2145365	99	88
C0002	g12157.t1	961622	g12183.t1	1187153	27	chromosome_9	Cre09.g393400	2145641	Cre09.g392251	2312620	27	28
C0002	g12118.t1	660186	g12156.t1	960866	36	chromosome_9	Cre09.g392050	2351230	Cre09.g390150	2641399	39	31
C0004	g3494.t1	1132768	g3570.t1	1710270	75	chromosome_9	Cre09.g390100	2645220	Cre09.g386850	3098240	73	73
C0040	g4947.t1	426766	g4952.t1	469415	6	chromosome_9	Cre09.g386912	3127456	Cre09.g387023	3150455	4	7
C0004	g3571.t1	1710459	g3695.t1	2504690	122	chromosome_9	Cre09.g387060	3150592	Cre09.g391875	3845564	126	112
C0040	g4958.t2	520936	g4982.t1	735736	24	chromosome_9	Cre09.g391912	3846213	Cre09.g392729	3988182	23	22
C0040	g4952.t1	468185	g4957.t1	519359	6	chromosome_9	Cre09.g393062	4023979	Cre09.g393247	4049277	5	5
C0002	g12031.t1	41776	g12116.t1	651110	82	chromosome_9	Cre09.g393321	4052630	Cre09.g396289	4576189	81	81
C0056	g6956.t1	273387	g7009.t1	701355	47	chromosome_9	Cre09.g396326	4576343	Cre09.g398030	4999852	46	40
C0056	g6951.t1	245077	g6955.t1	270890	5	chromosome_9	Cre09.g398067	5005900	Cre09.g398289	5049407	5	5
C0056	g6919.t1	53037	g6950.t1	243720	30	chromosome_9	Cre09.g398808	5113530	Cre09.g399738	5281344	26	28
C0082	g3863.t1	51826	g3891.t1	284797	27	chromosome_9	Cre09.g400293	5478768	Cre09.g401330	5676192	29	27
C0043	g13823.t1	1	g13957.t1	967357	115	chromosome_9	Cre09.g401441	5686311	Cre09.g408464	6611533	125	105
C0106	g5809.t1	176404	g5813.t1	211267	4	chromosome_9	Cre09.g408500	6611586	Cre09.g408650	6639702	5	4
C0106	g5786.t1	17096	g5808.t1	176130	20	chromosome_9	Cre09.g408700	6649612	Cre09.g409700	6809104	22	16
C0084	g11946.t1	22907	g11999.t1	415637	47	chromosome_9	Cre09.g409750	6828915	Cre09.g412150	7179337	51	42
C0115	g4609.t1	113657	g4620.t1	207937	11	chromosome_9	Cre09.g412700	7276618	Cre09.g413050	7342521	9	9
C0115	g4603.t1	73466	g4604.t1	79417	2	chromosome_9	Cre09.g413300	7413890	Cre09.g413350	7421217	2	2
C0107	g10267.t1	131066	g10268.t1	157597	2	chromosome_9	Cre09.g413400	7421220	Cre09.g413650	7470005	7	2
C0107	g10254.t1	161	g10263.t1	77657	7	chromosome_9	Cre09.g413750	7475726	Cre09.g414050	7519418	7	7
C0047	g9038.t1	177	g9040.t1	24594	3	chromosome_9	Cre09.g414000	7510562	Cre09.g414250	7537689	6	3
C0047	g9045.t1	51026	g9051.t1	99027	6	chromosome_9	Cre09.g414800	7611438	Cre09.g415300	7655537	12	5
C0047	g9067.t1	229266	g9073.t1	270027	5	chromosome_9	Cre09.g415450	7673038	Cre09.g415650	7701967	5	5
C0047	g9075.t1	285076	g9093.t1	479895	11	chromosome_9	Cre09.g415700	7702059	Cre09.g416200	7749093	11	11
C0047	g9057.t1	132736	g9066.t1	208297	6	chromosome_9	Cre09.g416309	7767506	Cre09.g416550	7823941	6	6
C0047	g9042.t1	37802	g9045.t1	53652	3	chromosome_9	Cre09.g416650	7829946	Cre09.g416750	7849853	3	3
C0047	g9054.t1	112197	g9056.t1	131540	3	chromosome_9	Cre09.g416800	7849856	Cre09.g416950	7871618	4	3
C0047	g9104.t1	646511	g9112.t1	829605	5	chromosome_9	Cre09.g417150	7906771	Cre09.g417250	7929250	4	3
C0009	g9627.t1	397467	g9641.t1	524646	15	scaffold_18	Cre18.g748397	35093	Cre18.g749197	154816	16	12
C0009	g9612.t1	275937	g9626.t1	396797	11	scaffold_18	Cre18.g749247	157104	Cre18.g749747	219117	10	7
C0009	g9608.t1	249306	g9610.t1	269951	3	scaffold_18	Cre18.g749797	219165	Cre18.g749947	245200	4	3
C0095	g3803.t1	186847	g3811.t1	280395	9	scaffold_19	Cre19.g750147	3544	Cre19.g750897	146195	16	9
C0092	g13698.t1	74497	g13700.t1	116420	3	scaffold_19	Cre19.g751197	181809	Cre19.g751347	218943	4	3
C0037	g13674.t2	1041299	g13679.t1	1079254	6	scaffold_24	Cre24.g755097	213	Cre24.g755347	46187	5	6
C0119	g8431.t1	80087	g8438.t1	138627	8	scaffold_24	Cre24.g755397	46200	Cre24.g755847	104225	10	8
C0094	g4869.t1	264717	g4871.t1	289677	3	scaffold_26	Cre26.g756747	18458	Cre26.g756847	37725	3	3
C0037	g13641.t1	810806	g13645.t1	836487	4	scaffold_36	Cre36.g759597	1826	Cre36.g759747	24997	4	4
